# Genome-wide Transcriptomic Analysis of T*oxoplasma gondii* Reveals Stage-specific Regulatory Programs and Metabolic Adaptations Driving Oocyst Sporulation

**DOI:** 10.1101/2025.09.10.674405

**Authors:** Electine Magoye, Jessica J. Bader, Chandra Ramakrishnan, Adrian B. Hehl, Marc U. Schmid

**Affiliations:** Institute of Parasitology, University of Zurich, Winterthurerstrasse 266a, Zürich, 8057, Switzerland; MWSchmid GmbH, Glarus, Switzerland

## Abstract

The sporulation of *Toxoplasma gondii* oocysts is a critical developmental transition transforming non-infective environmental stages into highly resilient and infective forms capable of zoonotic transmission. Despite significant advances, the molecular regulation underlying this complex process remains poorly understood. We generated comprehensive RNA-Seq datasets capturing gene expression dynamics at three timepoints during oocyst sporulation, to illuminate essential regulatory mechanisms and metabolic adaptations. Employing stringent variance filtering, unsupervised clustering, and differential expression analyses, we identified transcriptional patterns associated with key developmental transitions, notably the involvement of *T. gondii* Apetala2 (TgAP2) transcription factors and other DNA-binding proteins. We highlight significant shifts in metabolic pathways essential for oocyst environmental resilience and infectivity, including lipid metabolism, amino acid biosynthesis, and specialized secondary metabolism. Furthermore, we investigated expression profiles of genes associated with structural development of oocyst and sporocyst walls, environmental persistence, and host transmission. Importantly, combining these datasets with prior life cycle datasets covering intermediate and final host stages, we close an important knowledge gap by providing a genome-wide mRNA expression profile spanning the entire *T. gondii* life cycle. Integration with previous foundational transcriptomic and proteomic work provides refined resolution and identifies novel candidate genes and pathways. Collectively, these findings substantially advance our understanding of *T. gondii* sporulation in the wider context of the development in the cat intestine, highlighting critical molecular events underpinning parasite transmission and environmental adaptation.
