## Supplemental Table 3 for "Genome-wide Transcriptomic Analysis of T*oxoplasma gondii* Reveals Stage-specific Regulatory Programs and Metabolic Adaptations Driving Oocyst Sporulation"

### Sheet: Contents
	Protein-encoding genes not expressed in any life cycle stage
3.1	Non-expressed genes (normalized counts >5) with product descriptions

### Sheet: 3.1
ToxoDB ID Release 68	Product Description
TGME49_322210	apocytochrome b, putative
TGME49_302150	ATPase, AAA family protein
TGME49_325700	ATP-binding protein
TGME49_328300	CCR4-NOT transcription complex subunit 4, putative
TGME49_303450	coatomer gamma subunit
TGME49_324000	dynein heavy chain, n-terminal region 2 protein
TGME49_325800	EGF family domain-containing protein
TGME49_302060	elongation factor tu, apicoplast, putative
TGME49_201775	hypothetical protein
TGME49_202330	hypothetical protein
TGME49_205770	hypothetical protein
TGME49_206910	hypothetical protein
TGME49_209705	hypothetical protein
TGME49_209780	hypothetical protein
TGME49_210100	hypothetical protein
TGME49_212775	hypothetical protein
TGME49_214115	hypothetical protein
TGME49_214295	hypothetical protein
TGME49_214783	hypothetical protein
TGME49_214787	hypothetical protein
TGME49_216420	hypothetical protein
TGME49_217722	hypothetical protein
TGME49_220145	hypothetical protein
TGME49_221240	hypothetical protein
TGME49_222075	hypothetical protein
TGME49_223025	hypothetical protein
TGME49_223045	hypothetical protein
TGME49_224575	hypothetical protein
TGME49_226930	hypothetical protein
TGME49_228640	hypothetical protein
TGME49_231450	hypothetical protein
TGME49_231994	hypothetical protein
TGME49_232110	hypothetical protein
TGME49_232990	hypothetical protein
TGME49_236635	hypothetical protein
TGME49_237835	hypothetical protein
TGME49_238860	hypothetical protein
TGME49_240260	hypothetical protein
TGME49_240920	hypothetical protein
TGME49_243302	hypothetical protein
TGME49_243900	hypothetical protein
TGME49_244015	hypothetical protein
TGME49_249665	hypothetical protein
TGME49_250000	hypothetical protein
TGME49_250905	hypothetical protein
TGME49_251860	hypothetical protein
TGME49_252090	hypothetical protein
TGME49_258085	hypothetical protein
TGME49_258225	hypothetical protein
TGME49_259895	hypothetical protein
TGME49_262715	hypothetical protein
TGME49_264100	hypothetical protein
TGME49_264230	hypothetical protein
TGME49_264875	hypothetical protein
TGME49_268835	hypothetical protein
TGME49_269085	hypothetical protein
TGME49_270030	hypothetical protein
TGME49_270290	hypothetical protein
TGME49_271115	hypothetical protein
TGME49_271985	hypothetical protein
TGME49_272450	hypothetical protein
TGME49_273020	hypothetical protein
TGME49_276820	hypothetical protein
TGME49_277830	hypothetical protein
TGME49_278753	hypothetical protein
TGME49_278757	hypothetical protein
TGME49_280465	hypothetical protein
TGME49_281040	hypothetical protein
TGME49_283870	hypothetical protein
TGME49_285865	hypothetical protein
TGME49_288300	hypothetical protein
TGME49_290010	hypothetical protein
TGME49_291580	hypothetical protein
TGME49_294225	hypothetical protein
TGME49_297065	hypothetical protein
TGME49_297643	hypothetical protein
TGME49_298080	hypothetical protein
TGME49_301415	hypothetical protein
TGME49_306860	hypothetical protein
TGME49_307015	hypothetical protein
TGME49_307450	hypothetical protein
TGME49_307470	hypothetical protein
TGME49_309095	hypothetical protein
TGME49_310090	hypothetical protein
TGME49_310173	hypothetical protein
TGME49_310215	hypothetical protein
TGME49_310455	hypothetical protein
TGME49_311050	hypothetical protein
TGME49_311850	hypothetical protein
TGME49_313418	hypothetical protein
TGME49_313460	hypothetical protein
TGME49_320660	hypothetical protein
TGME49_322030	hypothetical protein
TGME49_322130	hypothetical protein
TGME49_322800	hypothetical protein
TGME49_322900	hypothetical protein
TGME49_324200	hypothetical protein
TGME49_324700	hypothetical protein
TGME49_325000	hypothetical protein
TGME49_325100	hypothetical protein
TGME49_326300	hypothetical protein
TGME49_326900	hypothetical protein
TGME49_327900	hypothetical protein
TGME49_328800	hypothetical protein
TGME49_328900	hypothetical protein
TGME49_329500	hypothetical protein
TGME49_355200	hypothetical protein
TGME49_500104	hypothetical protein
TGME49_500050	hypothetical protein, conserved
TGME49_500173	hypothetical protein, conserved
TGME49_300650	iron-sulfur cluster assembly protein SufB
TGME49_328600	Isoleucine-tRNA ligase
TGME49_302009	ORF B
TGME49_301998	ORF C, putative
TGME49_301996	ORF D
TGME49_302003	ORF E
TGME49_302005	ORF F
TGME49_237900	OTU domain-containing protein OTUD1E
TGME49_242250	Protein kinase domain-containing protein [Source:UniProtKB/TrEMBL;Acc:S8F3P2]
TGME49_500375	rhoptry kinase family protein
TGME49_302007	ribosomal protein L11, putative
TGME49_300611	ribosomal protein L14
TGME49_300613	ribosomal protein L16, putative
TGME49_300621	ribosomal protein L2
TGME49_300604	ribosomal protein L36
TGME49_300631	ribosomal protein L4
TGME49_300608	ribosomal protein L6, putative
TGME49_300601	ribosomal protein S11
TGME49_302055	ribosomal protein S12
TGME49_300612	ribosomal protein S17
TGME49_300618	ribosomal protein S19
TGME49_300700	ribosomal protein S2, putative
TGME49_300615	ribosomal protein S3, putative
TGME49_300641	ribosomal protein S4
TGME49_300606	ribosomal protein S5, putative
TGME49_302053	ribosomal protein S7
TGME49_302057	ribosomal protein S7
TGME49_300660	RNA polymerase B
TGME49_300690	RNA polymerase C2, putative
TGME49_272560	SAG-related sequence SRS31B
TGME49_302450	TFIIH basal transcription factor complex helicase XPB subunit, putative
TGME49_295300	Toxoplasma gondii family B protein
TGME49_299570	Toxoplasma gondii family B protein
TGME49_327000	U5 small nuclear ribonucleoprotein component (U5 snRNP), putative
TGME49_303050	zinc finger, c2h2 type family protein
