## Supplemental Table 8 for "Genome-wide Transcriptomic Analysis of T*oxoplasma gondii* Reveals Stage-specific Regulatory Programs and Metabolic Adaptations Driving Oocyst Sporulation"

### Sheet: Contents
	Comparisons of specific genes sets to the microarray transcriptome Fritz et al. 2012 (Supplemental Table S2)
	Direct comparisons are shaded in the same colour, non-regulated or downregulated genes have no values
8.1	Genes coding for glideosome proteins
8.2	Genes coding for moving junction proteins

### Sheet: 8.1
ToxoDB ID Release 68	Product description Release 68	Fold change d10 vs. d0	Fold change Sporulated versus unsporulated	Fold change d4 vs. d0	Fold change Sporulating versus unsporulated	Fold change d10 vs. d4	Fold change Sporulated versus sporulating
TGME49_249850	GAP40 protein	–	3.8	2.594	–	–	3.56
TGME49_223940	gliding-associated protein GAP45	–	1.58	–	–	–	1.07
TGME49_219320	gliding-associated protein GAP50	–	5.23	–	1.82	–	3.41
TGME49_312630	glideosome-associated connector GAC	2.954	8.12	5.83	2.57	–	5.55
TGME49_202500	glideosome-associated protein with multiple-membrane spans GAPM1A	–	5.59	4.132	3.82	–	–
TGME49_206690	glideosome-associated protein with multiple-membrane spans GAPM2B	–	5.75	5.581	2.51	–	3.31
TGME49_235470	myosin A	2.351	3.26	3.591	–	–	3.26
TGME49_257680	myosin light chain MLC1	–	3.57	6.698	–	–	3.8
TGME49_201780	microneme protein MIC2	5.871	14.51	3.863	–	–	12.79
TGME49_214940	MIC2-associated protein M2AP	12.477	14.89	12.526	2.38	–	12.51
TGME49_268590	rhomboid protease ROM4	2.284	2.51	5.62	–	–	1.8
		–

### Sheet: 8.2
ToxoDB ID Release 68	Product description Release 68	Fold change d10 vs. d0	Fold change Sporulated versus unsporulated	Fold change d4 vs. d0	Fold change Sporulating versus unsporulated	Fold change d10 vs. d4	Fold change Sporulated versus sporulating
TGME49_255260	apical membrane antigen AMA1	6.239	9.9	7.439	1.91	–	7.99
TGME49_315730	apical membrane antigen AMA3	–	–	3.219	–	–	–
TGME49_300100	rhoptry neck protein RON2	–	3.63	–	1.11	–	2.52
TGME49_500398	rhoptry neck protein RON2L2 (sporoRON2)	2.128	1.58	3.614	3.41	–	–
TGME49_229010	rhoptry neck protein RON4	–	3.52	–	2.77	–	–
TGME49_253370	rhoptry neck protein RON4L1	–	3	–	–	–	3.71
TGME49_311470	rhoptry neck protein RON5	–	1.91	–	1.05	–	–
TGME49_306060	rhoptry neck protein RON8	2.975	3.67	5.409	2.53	–	–
