## Supplemental Table 9 for "Genome-wide Transcriptomic Analysis of T*oxoplasma gondii* Reveals Stage-specific Regulatory Programs and Metabolic Adaptations Driving Oocyst Sporulation"

### Sheet: Contents
	Detected transcripts for previously identified oocyst proteins in different stages
	Normalized to expression maximum (%)
9.1	Proteome by Fritz et al. 2012 (DOI: 10.1371/journal.pone.0029955)
9.2	Proteome by Possenti et al. 2013 ( DOI: 10.1186/1471-2164-14-183), only TGME49 IDs considered

### Sheet: 9.1
ToxoDB ID Release 6.4	ToxoDB ID Release 68	Product Description	Gene Name or Symbol	Tachyzoites	Bradyzoites	EES1	EES2	EES3	EES4	EES5	Unsporulated oocysts	Sporulating oocysts	Sporulated oocysts
TGME49_001410	NA
TGME49_002100	TGME49_202100	hypothetical protein	N/A	7.90394e-05	0.00127225	0.0393051	0.102074	0.1912	0.35458	1.71721	77.3659	100	1.57122
TGME49_003230	TGME49_203230	hypothetical protein	N/A	1.28069	1.73385	0.0127136	0.159574	0.16308	0.312747	0.99735	62.7605	100	63.9177
TGME49_003500	TGME49_203500	alanine dehydrogenase/pyridine nucleotide transhydrogenase domain-containing protein	N/A	0.0112991	0.00609529	17.3705	20.6922	30.859	34.9563	100	0.455723	0.88108	0.166338
TGME49_003570	TGME49_500101	fatty acyl-CoA reductase, putative	N/A	0.413005	3.94567	9.95188	17.3038	25.7134	31.6471	100	34.9774	33.6	3.93007
TGME49_003580	TGME49_500101	fatty acyl-CoA reductase, putative	N/A	0.413005	3.94567	9.95188	17.3038	25.7134	31.6471	100	34.9774	33.6	3.93007
TGME49_003720	TGME49_203720	vitamin k epoxide reductase family protein	N/A	5.43911	11.0698	0.886737	1.02889	1.29039	2.00351	5.80073	85.2233	71.9022	100
TGME49_003890	TGME49_203890	hypothetical protein	N/A	0.00531734	0	0.0248446	0.102122	0.234692	0.336864	0.852698	20.2122	100	17.6803
TGME49_006400	TGME49_206400	FAD binding domain of DNA photolyase domain-containing protein	N/A	0.0166399	0.0426114	0.110142	0.214734	0.33686	0.6	2.21679	60.4897	100	26.376
TGME49_009470	TGME49_209470	hypothetical protein	N/A	0.00115969	0.00090672	0.111891	0.218752	0.346524	0.5927	2.40322	66.182	100	0.737492
TGME49_009610	TGME49_209610	oocyst wall protein OWP2	OWP2	0.00190722	0.0202799	0	4.18912e-05	0.00018343	0.000363804	0.000116488	33.4549	100	0.518594
TGME49_009810	TGME49_209810	hypothetical protein	N/A	0.753044	0.29303	0	0.142072	0.0397467	0.230358	0.0774306	3.22127	100	58.0326
TGME49_009920	TGME49_209920	PAN domain-containing protein	N/A	0.118307	2.53969	0	0.00995911	0.037076	0.161204	0.134207	1.09053	12.4584	100
TGME49_010260	TGME49_210260	NAD-dependent glycerol-3-phosphate dehydrogenase	N/A	0.00366227	0.00286787	4.05533	6.87422	9.04504	12.1708	39.2988	100	64.9122	1.93031
TGME49_010410	TGME49_210412	hypothetical protein	N/A	55.1312	64.8003	29.1819	28.4955	21.144	20.4623	10.3811	7.44705	100	35.4832
TGME49_010410	TGME49_210408	HMG (high mobility group) box domain-containing protein	N/A	6.24356	7.07783	6.35189	6.7149	5.1837	5.44543	5.13905	76.8459	100	2.39629
TGME49_011320	TGME49_211320	hypothetical protein	N/A	0.000332083	0	0.000187751	0.00137318	0.00161639	0.003852	0.0139287	37.7923	100	0.313862
TGME49_011840	TGME49_234165	hypothetical protein	N/A	0.00112994	0	0	0.00185851	0.00121901	0.000478136	0.00237475	9.98206	100	2.1737
TGME49_014190	TGME49_214190	SAG-related sequence SRS46	SRS46	0.0214208	0.015054	33.6364	37.2883	56.4132	51.3315	100	0.3629	0.436038	0.110327
TGME49_014570	TGME49_214570	hypothetical protein	N/A	0	0.00622766	0.000921421	0.00218254	0.00172588	0.00749835	0.00777424	16.6643	100	7.52485
TGME49_015140	TGME49_215140	hypothetical protein	N/A	0.0534292	0.640512	0	0.0207451	0.0210587	0.0389655	0.0747072	3.6626	100	3.5975
TGME49_016640	TGME49_216640	GHMP kinase, putative	N/A	0.124137	0.139872	0.0601636	0.118304	0.237296	0.34281	2.05451	50.6189	100	2.30738
TGME49_016690	NA
TGME49_019230	TGME49_219230	AMP-binding enzyme domain-containing protein	N/A	1.78434	3.53564	0.0941607	0.273215	0.492037	0.900174	3.98701	99.8508	100	12.7604
TGME49_020280	TGME49_220280	mucin family glycoprotein	N/A	1.92249	0.378059	0.165548	1.0004	1.45751	0.307528	0.0350652	4.43675	50.163	100
TGME49_021690	TGME49_221690	hypothetical protein	N/A	32.3748	14.8879	23.9951	20.3676	22.8192	18.3901	22.0602	100	71.3109	5.81307
TGME49_022660	NA
TGME49_023430	TGME49_223430	hypothetical protein	N/A	3.46121	100	10.9054	3.21548	3.2795	1.67827	0.0626209	3.82273	69.1902	83.8729
TGME49_023670	TGME49_223668	LYAR-type C2HC zinc finger protein	N/A	11.9991	46.6311	52.7244	57.5291	41.72	49.5951	27.4743	8.80821	14.6608	100
TGME49_023670	TGME49_223672	3'(2'),5'-bisphosphate nucleotidase	N/A	21.5905	57.2341	84.3119	78.334	74.1473	91.7979	85.1305	56.264	100	18.1615
TGME49_023700	TGME49_223700	F5/8 type C domain-containing protein	N/A	0.000310696	0.0017486	0.000463825	0.00747751	0.0103432	0.0146138	0.00365474	32.8272	100	0.306023
TGME49_024270	TGME49_224270	vacuolar protein sorting-associated protein 41	VPS41	5.81049	4.2742	4.12259	3.47918	4.62717	4.91498	7.27858	100	77.6903	11.5594
TGME49_025120	TGME49_225120	hypothetical protein	N/A	7.03768	9.36605	0.0052025	0.0393597	0.032872	0.0966251	0.0813531	0.821526	1.08596	100
TGME49_025160	TGME49_225160	hypothetical protein	N/A	13.9959	20.3343	0.0368634	0	0.00665713	0.0097654	0.0242052	1.98047	2.04084	100
TGME49_025880	TGME49_225880	UDP-glucose 4-epimerase	N/A	3.98334	4.73791	4.46269	6.29164	7.30881	12.807	53.7192	100	70.1056	15.2584
TGME49_026300	TGME49_226300	2,4-dienoyl CoA reductase 2, peroxisomal family protein	N/A	0.000562109	0.00118406	0.061073	0.189164	0.282345	0.49327	2.01782	64.5477	100	2.19643
TGME49_027100	TGME49_227100	glutaredoxin 5	GRX5	0.00216347	0.340431	0.0135683	0.0272057	0.0400823	0.1261	0.362058	2.65108	5.71084	100
TGME49_027890	TGME49_227890	hypothetical protein	N/A	10.313	5.00588	16.8857	14.5339	13.4661	12.16	16.7807	100	79.4113	53.7976
TGME49_028240	TGME49_228240	hypothetical protein	N/A	0.018667	0.141399	9.77224	15.2538	26.2163	28.1081	100	7.08098	4.81061	0.424391
TGME49_031060	TGME49_231060	subtilisin SUB9	SUB9	0.0329886	0.0426261	0.0848335	0.205667	0.394522	0.627385	3.32706	70.0649	100	0.807133
TGME49_031390	TGME49_231390	hypothetical protein	N/A	0.000719013	0.00109924	0.167973	0.392856	0.637313	1.14293	5.36055	100	58.284	1.80615
TGME49_031900	TGME49_231900	acyl-CoA dehydrogenase domain-containing protein	N/A	0.00968394	0.0108505	0.219106	0.361817	0.535122	0.935982	3.09849	80.6957	100	14.0726
TGME49_032400	TGME49_232400	PAN domain-containing protein	N/A	0.347271	67.8176	54.987	81.2283	100	67.8747	34.1852	0.0362818	0.392071	26.3357
TGME49_032580	TGME49_232580	acyl-CoA synthetase ACS6, putative	ACS6	0.0372914	0.124401	0.200137	0.413047	0.86642	1.22329	5.00919	76.828	100	3.546
TGME49_034370	TGME49_234370	SAG-related sequence SRS42	SRS42	3.26422	16.6916	11.8342	12.1595	9.86036	12.5389	14.6563	1.60223	6.87917	100
TGME49_034570	TGME49_234570	sterol carrier protein-2 HAD-2SCP-2	SCP2	0.0147931	0.147798	0.190671	0.576988	1.00165	1.47507	5.86259	100	88.6521	5.36896
TGME49_035140	TGME49_235140	secreted effector protein NSM	NSM	15.316	20.7169	1.12109	1.05219	1.27419	1.34121	2.52787	4.60768	10.5401	100
TGME49_035200	TGME49_235200	PAN domain-containing protein	N/A	0.0299529	0.298393	31.1506	34.4111	49.7913	50.7909	100	1.65473	2.14609	0.374515
TGME49_035210	TGME49_235315	PAN domain-containing protein	N/A	0.0179212	0.0525379	41.6458	40.4697	60.5333	65.2018	100	3.3633	4.92134	0.150873
TGME49_035390	TGME49_235390	PAN domain-containing protein	N/A	0.0660046	0.0092048	35.0733	40.554	56.4906	54.275	100	0.96594	1.32823	1.27186
TGME49_035590	TGME49_235590	hypothetical protein	N/A	0	0	0	0	0.271794	0.0725379	0	10.7661	100	12.952
TGME49_037080	TGME49_237080	hypothetical protein	N/A	0.000515139	0.00142663	0.809883	1.07677	1.61513	2.16629	6.08385	100	84.6649	1.94256
TGME49_038160	TGME49_238160	hypothetical protein	N/A	0.244748	0.600606	0.118289	0.373761	0.322213	0.637652	0.816285	30.4944	38.4266	100
TGME49_038170	TGME49_238170	IMC-associated protein IAP3	IAP3	100	13.9382	23.9447	32.2808	39.737	28.8645	53.9782	11.4126	26.3124	57.0836
TGME49_038200	TGME49_238200	alpha/beta hydrolase fold domain-containing protein	N/A	0.943545	9.3742	0.493942	0.855181	1.44453	2.20096	8.83436	100	91.2675	4.74169
TGME49_039360	TGME49_239365	hypothetical protein	N/A	0.000753515	0.0190619	0.0606194	0.184192	0.345233	0.661884	3.36475	88.7687	100	1.17358
TGME49_040470	TGME49_240470	hypothetical protein	N/A	0.642612	9.9175	0.00692928	0.0102457	0.0328403	0.050443	0.103762	45.1511	100	9.17467
TGME49_040980	TGME49_240980	WD repeat-containing protein	N/A	53.2964	37.6004	28.4882	23.4359	26.3698	27.5821	41.0415	45.5695	34.519	100
TGME49_042390	TGME49_242390	enoyl-coa hydratase/isomerase family protein	N/A	0	0.00149806	0.0926402	0.196821	0.366086	0.558954	2.49626	62.897	100	0.967358
TGME49_043660	TGME49_243655	GMC oxidoreductase	N/A	0.0125687	0.0393969	0.0221826	0.205992	0.34533	0.435729	0.835783	5.59237	100	6.63542
TGME49_046450	TGME49_246450	hypothetical protein	N/A	12.1918	32.8313	6.57336	7.29899	7.66678	6.2134	2.83875	4.98528	9.95016	100
TGME49_046800	TGME49_246800	acylaminoacyl-peptidase, putative	N/A	65.8511	43.8302	34.3183	31.5929	26.1584	28.3415	25.4329	100	49.0294	6.83355
TGME49_047240	TGME49_247240	ubiquitin carboxyl-terminal hydrolase, family 1 protein	N/A	14.924	9.97938	25.8037	19.8725	18.0071	19.6568	27.6437	100	51.4988	24.1748
TGME49_047500	TGME49_247500	acyl-CoA dehydrogenase, middle domain-containing protein	N/A	0.0314445	0.0114177	0.681549	1.19262	2.02183	3.086	12.4159	100	66.2588	35.55
TGME49_048900	TGME49_248900	hypothetical protein	N/A	3.31138	18.2344	0.166034	0.508889	0.425074	0.739603	0.809544	46.2576	42.4343	100
TGME49_048910	NA
TGME49_051910	TGME49_251910	hypothetical protein	N/A	0.00893081	0.00436945	9.71611	14.3051	26.9241	23.7388	100	0.0586669	0.0619953	0.641531
TGME49_053150	TGME49_253150	hypothetical protein	N/A	0.017339	0.0378791	12.6271	17.8631	33.0934	29.0634	100	0.315262	0.318532	1.12562
TGME49_053180	TGME49_253180	hypothetical protein	N/A	3.72596	100	0.079084	0.796658	0.678301	0.326748	0.00537848	0.383772	0.561862	2.66297
TGME49_053300	TGME49_253300	hypothetical protein	N/A	0.901507	2.16428	0.416524	0.699103	1.00459	1.34817	4.36042	49.9999	100	2.2111
TGME49_054330	TGME49_254330	lipase	N/A	3.01857	100	65.5661	74.0025	73.304	65.1116	35.1875	1.36535	21.8204	18.3067
TGME49_054430	TGME49_254430	microneme protein, putative	N/A	0.325593	0.524479	18.2733	22.7466	43.9426	32.6691	100	3.53602	3.17423	0.132988
TGME49_056040	TGME49_256040	PA14 domain-containing protein	N/A	0	0	0.00179586	0.00294025	0.00758369	0.00732041	0.0187151	32.3849	100	0.307123
TGME49_057290	TGME49_257290	RNA 2'-phosphotransferase, Tpt1/KptA family protein	N/A	9.9165	9.28949	17.9582	14.6731	19.489	20.1166	33.2445	30.7769	17.1596	100
TGME49_058160	TGME49_258160	carbohydrate kinase	N/A	0.903094	2.29719	1.60371	1.52533	1.72474	2.05289	4.55603	57.8686	100	13.3524
TGME49_058200	TGME49_258200	hypothetical protein	N/A	0.46398	0.417293	0	0.249424	0.15183	0.216893	0.328504	5.42515	100	56.3332
TGME49_058370	TGME49_258370	rhoptry kinase family protein ROP28	ROP28	0.294441	100	0	0.00727516	0.00452125	0.0136207	0.0046685	8.71291	97.033	24.2654
TGME49_058550	TGME49_258550	SAG-related sequence SRS28	SporoSAG	0.0356	0.0119872	0.00299777	0.0121791	0.0179719	0.0602461	0.0315003	2.6777	38.3146	100
TGME49_058810	TGME49_258810	SAG-related sequence SRS27B	SRS27B	0.197983	20.287	0	0.141175	0.0490113	0.0353158	0.0168692	0.280799	6.2138	100
TGME49_058820	TGME49_258820	hypothetical protein	N/A	36.7496	46.8637	40.2388	34.5925	25.3892	34.4593	29.0251	93.0763	100	58.2287
TGME49_058910	TGME49_258910	hypothetical protein	N/A	0.000852857	0.00706827	0.059169	0.139087	0.305077	0.526668	3.1998	100	93.569	1.07371
TGME49_059180	TGME49_259180	cystathionine beta-synthase	CBS	0	0.00180285	0.10076	0.211988	0.36482	0.602961	2.72927	73.6499	100	2.58523
TGME49_059670	TGME49_259670	von Willebrand factor type A domain-containing protein	N/A	0.0473283	0.0193506	0.948841	0.495295	1.329	1.67918	4.57195	2.11391	16.2096	100
TGME49_060140	TGME49_260140	phosphomannose isomerase type I protein	N/A	9.74921	16.7543	6.45125	6.01599	6.77681	7.79952	11.7459	6.14093	14.4553	100
TGME49_062450	TGME49_262450	dymeclin, putative	N/A	36.1807	20.5711	12.9415	14.4422	16.048	17.6504	29.7098	56.5359	100	14.5668
TGME49_062480	TGME49_262480	dynein light chain roadblock-type 2, putative	N/A	40.721	100	50.9259	61.6004	53.3175	69.2832	80.4366	43.7784	93.6864	82.032
TGME49_065010	TGME49_265010	glutamate 5-kinase domain-containing protein	N/A	1.87046	2.63499	0.270082	0.347072	0.621612	0.761258	4.01231	66.139	100	1.49059
TGME49_065120	TGME49_500398	rhoptry neck protein RON2L2 (sporoRON2)	N/A	0.243161	0.710134	0.00888773	0.0838263	0.157835	0.131447	0.141154	5.91122	100	18.5695
TGME49_065130	TGME49_500398	rhoptry neck protein RON2L2 (sporoRON2)	N/A	0.243161	0.710134	0.00888773	0.0838263	0.157835	0.131447	0.141154	5.91122	100	18.5695
TGME49_065860	TGME49_265860	ribonuclease ZC3H12D, putative	N/A	1.61785	0.777897	4.12325	5.94031	7.52457	7.1882	19.2787	100	88.3324	3.89416
TGME49_066270	TGME49_266270	short-chain-acyl-CoA dehydrogenase	N/A	0.142425	0.715735	5.91798	10.0969	16.2523	22.2963	100	18.8229	14.6558	0.586825
TGME49_066700	TGME49_266700	hypothetical protein	N/A	0.0491639	0.108969	15.2426	22.1249	30.8247	36.444	100	2.55326	3.14919	0.250417
TGME49_067410	TGME49_267410	scavenger receptor protein SR1 precursor	SR1	0.000705316	0.00127753	0.00047371	0.00871264	0.0161617	0.0192253	0.0443222	35.1528	100	0.418334
TGME49_067660	TGME49_267660	hypothetical protein	N/A	76.322	61.5415	29.6937	33.0536	44.4435	34.7175	52.396	27.6552	21.5868	100
TGME49_067980	TGME49_267980	hypothetical protein	N/A	7.99182	100	51.8884	77.9136	74.7191	63.9823	34.588	0.0217182	2.45528	14.1599
TGME49_068880	TGME49_268880	hypothetical protein	N/A	26.4423	100	15.2322	29.0063	23.8379	17.497	11.7291	5.06118	12.8017	11.7683
TGME49_069110	TGME49_269110	ornithine aminotransferase, mitochondrial precursor, putative	N/A	0.000196083	0	0.104306	0.215951	0.341999	0.564306	2.79274	64.5367	100	9.40123
TGME49_069120	TGME49_269120	oxidoreductase, putative	N/A	0.00951638	0.0162657	9.47913	16.0277	19.7129	33.0829	100	92.8257	54.5572	78.1568
TGME49_069380	TGME49_269380	hypothetical protein	N/A	0.0873049	0.00799591	0	0.0174718	0.0143971	0.020075	0.0263182	3.74258	100	5.50105
TGME49_069400	TGME49_269400	oxidoreductase, short chain dehydrogenase/reductase family protein	N/A	0.0054798	0.00781649	0.343097	0.522712	0.799534	1.12645	4.10927	89.5383	100	1.6832
TGME49_070950	TGME49_270950	hypothetical protein	N/A	0.00729213	0.00256819	0.00497051	0.00805136	0.00946648	0.0177093	0.0151498	5.00137	100	5.19115
TGME49_071210	TGME49_271210	4-alpha-glucanotransferase	N/A	0.00692227	0.0550565	0.635292	1.96466	4.22605	6.85418	12.977	0.435477	2.93548	100
TGME49_071430	TGME49_271430	hypothetical protein	N/A	32.6048	27.8982	17.789	21.2989	25.1332	22.85	32.6768	47.0662	29.8245	100
TGME49_071490	NA
TGME49_072240	TGME49_272240	Toxoplasma gondii family D protein	N/A	0.00574681	0.00226102	0.0208739	0.0291322	0.0302732	0.012249	0.00238707	4.37422	100	8.19881
TGME49_072550	TGME49_272550	hypothetical protein	N/A	16.6379	16.4835	21.2292	18.3575	20.021	23.3919	27.278	95.0824	100	37.5985
TGME49_073510	TGME49_273510	hypothetical protein	N/A	0.00305269	0.0504731	0	0	0	0.0213738	0.00712855	4.73108	100	18.1024
TGME49_075460	TGME49_275460	hypothetical protein	N/A	30.2044	54.0991	0.072709	0.159818	0.192853	0.140739	0.157087	0.442271	2.30612	100
TGME49_075710	TGME49_275710	hypothetical protein	N/A	0.0541044	1.9219	1.55074	8.71654	13.9724	23.1004	99.6911	70.1631	100	1.11353
TGME49_076850	TGME49_276850	LEA domain-containing protein LEA850	N/A	0.00138604	0.00932299	0.00789008	0.00614863	0.0181371	0.0287964	0.0522581	1.47065	29.96	100
TGME49_076860	TGME49_276860	LEA domain-containing protein LEA860	N/A	0.00327254	0.125497	0.0228208	0.0534448	0.159036	0.285218	0.564125	1.11443	3.24445	100
TGME49_076870	TGME49_276870	LEA domain-containing protein LEA870	N/A	0.0241812	0.0336817	0	0.00977896	0.0415026	0.0569843	0.263559	17.3009	18.099	100
TGME49_076880	TGME49_276880	LEA domain-containing protein LEA880	N/A	0.00071438	0.00815419	0	0.011342	0.0016757	0.00783915	0.00655725	0.754305	15.5929	100
TGME49_078120	TGME49_278120	SCP family extracellular subfamily protein	N/A	0.198805	0.127355	0.034126	0.695399	0.848447	1.84443	5.04489	11.325	87.2847	100
TGME49_078910	TGME49_278910	O-acetylserine (thiol) lyase 2, putative	N/A	0.570438	3.32626	5.62269	10.7422	19.9629	27.9173	100	83.0121	75.6609	15.4456
TGME49_081590	TGME49_281590	hypothetical protein	N/A	0.0313547	0.0476467	0	0.00143275	0.0026129	0.000850666	0.00122587	1.58524	9.03857	100
TGME49_081620	TGME49_281620	aldo/keto reductase family oxidoreductase	N/A	3.03706	1.94373	3.83797	2.77739	3.316	3.23853	4.91638	61.6968	100	12.3505
TGME49_082230	TGME49_282230	sulfate adenylyltransferase/adenylylsulfate kinase	N/A	0.0305721	0.0680098	7.774	10.1561	12.6563	15.6882	36.9656	63.4092	100	3.33429
TGME49_085440	TGME49_285445	cullin, putative	N/A	1.74816	6.28294	9.69444	14.477	27.832	31.5333	100	32.3751	21.3664	8.51051
TGME49_085690	TGME49_285690	notch (dsl) domain-containing protein	N/A	0.000829344	0	0.268677	0.554195	1.01502	1.18752	5.25836	61.7819	100	1.20139
TGME49_086150	TGME49_286150	PAN/Apple domain-containing protein	N/A	2.83346	0.82502	39.4014	40.6164	54.2748	53.8417	100	0.0247783	0.106897	0.11606
TGME49_086240	TGME49_286240	kelch repeat protein, putative	N/A	100	37.7063	21.917	30.767	34.4164	27.0363	23.3976	0.763376	7.36633	90.2879
TGME49_086250	TGME49_286250	hypothetical protein	N/A	0.0212435	0.00868447	0.0557279	0.14856	0.352033	0.419497	3.19685	71.5937	100	0.755178
TGME49_086770	TGME49_286770	hypothetical protein	N/A	23.5087	0.389889	1.68329	0.423783	0.571424	1.07385	0.702178	15.6922	100	27.0733
TGME49_087040	TGME49_287040	hypothetical protein	N/A	1.47408	52.7462	47.5148	83.1812	100	58.2304	32.6389	0.151445	4.72406	11.1299
TGME49_087250	TGME49_287250	hypothetical protein	N/A	0.0226914	0.0137953	0.0292419	0.0886679	0.140051	0.2847	1.62823	48.8899	100	1.08944
TGME49_088220	TGME49_288220	CAP domain-containing protein	N/A	0.0587636	0.229153	0.00555715	0.135735	0.216307	0.457306	2.20709	82.5739	100	2.10551
TGME49_088810	NA
TGME49_089080	TGME49_289080	AP-3 complex subunit beta, putative	N/A	17.7837	13.5429	18.1512	19.7308	18.9531	20.5784	47.0277	100	91.6915	6.97883
TGME49_089310	TGME49_289310	cullin family protein	N/A	84.6728	43.3042	77.8756	71.9704	73.3369	72.7169	100	19.9257	12.7636	12.9015
TGME49_089930	TGME49_289930	phosphoenolpyruvate carboxykinase, putative	N/A	0.00512133	0.016053	1.01173	2.28583	3.31681	4.2931	14.2738	61.8263	100	6.12259
TGME49_090960	TGME49_290960	pyruvate phosphate dikinase, pep/pyruvate binding domain-containing protein	N/A	14.936	9.91574	17.0672	15.75	18.7871	19.3591	33.7765	100	71.3761	29.2711
TGME49_092350	TGME49_292350	hypothetical protein	N/A	0.00235441	0.0224614	0	0.0108896	0.0109086	0.0201964	0.0137448	4.12102	100	28.3605
TGME49_094400	TGME49_294400	rhoptry neck protein RON2L1	RON2L1	13.6402	100	44.2468	59.2279	57.4752	45.4013	24.9979	0.726944	19.4425	7.98818
TGME49_094600	TGME49_294600	Toxoplasma gondii family D protein	N/A	0.00271258	0.00241842	0.0352573	0.0595049	0.080636	0.127831	0.171448	5.0538	100	20.6437
TGME49_095470	TGME49_500058	ferlin 3, putative	FER3	100	81.8513	2.75206	1.9465	3.44745	6.02893	8.14073	27.439	72.8289	38.518
TGME49_095640	TGME49_295640	peptidase family M13 protein	N/A	0.000397386	0.00072659	0.0609396	0.155002	0.313542	0.482586	2.97636	46.3249	100	0.768531
TGME49_095710	TGME49_295710	HECT-domain (ubiquitin-transferase) domain-containing protein	N/A	51.4295	42.2122	63.8174	72.7029	96.2882	84.7932	93.0876	100	58.095	79.1578
TGME49_097220	TGME49_297220	acyl-CoA synthetase ACS1	ACS1	9.7547	22.9666	16.2483	16.9605	27.7176	27.0334	100	13.878	9.18997	47.6699
TGME49_097280	TGME49_297280	hypothetical protein	N/A	0.163386	11.4602	0	0	0	0.000427841	0	0.338763	0.474431	100
TGME49_097290	TGME49_297290	hypothetical protein	N/A	0	15.2297	0	0.553677	0.540665	2.18817	1.50905	1.9479	1.21351	100
TGME49_097910	TGME49_297910	hypothetical protein	N/A	2.09327	0.165266	0	0.0479825	0.210102	0.15109	0.0923718	2.39745	27.1937	100
TGME49_101400	TGME49_301400	hypothetical protein	N/A	35.9398	100	0.0734439	0.103599	0.158112	0.301656	0.360828	7.23926	14.8276	61.3302
TGME49_106050	TGME49_306050	FAS1 domain-containing protein	N/A	0.0123372	0.0680842	3.40398	9.00781	13.0374	23.2989	100	37.4293	24.3352	1.57753
TGME49_106270	TGME49_306270	hypothetical protein	N/A	0.354264	8.11588	0.867816	1.5735	1.56576	1.41937	0.539596	0.165884	0.320319	100
TGME49_106450	TGME49_306450	short chain dehydrogenase family protein, putative	N/A	0.985743	10.0636	0.807124	3.66903	3.06765	2.71109	1.70325	12.527	41.4411	100
TGME49_106500	TGME49_306500	hypothetical protein	N/A	5.61887	100	26.1644	32.4373	28.8028	26.2769	14.4054	5.14585	15.6205	4.39618
TGME49_109030	TGME49_309030	hypothetical protein	N/A	0.0408877	0.0115034	0.178735	0.363368	0.629913	0.998929	4.19957	64.4568	100	1.73631
TGME49_109100	TGME49_309100	peroxisomal biogenesis factor 3, putative	PEX3	99.6043	97.0665	50.8468	43.1747	69.125	66.0993	82.6657	12.2461	7.77365	100
TGME49_109530	TGME49_500046	hypothetical protein, conserved	N/A	0.0403301	0.106029	0.0064779	0.0688254	0.0657908	0.207321	0.252916	11.7244	100	19.2738
TGME49_109540	TGME49_500046	hypothetical protein, conserved	N/A	0.0403301	0.106029	0.0064779	0.0688254	0.0657908	0.207321	0.252916	11.7244	100	19.2738
TGME49_110160	TGME49_310160	argonaute AGO	AGO	0.011934	0.0555607	0.0424206	0.155855	0.293221	0.48091	2.74679	44.3541	100	1.17064
TGME49_110680	TGME49_310680	aminotransferase, class I/II superfamily protein	N/A	0.0366938	0.217167	0.138722	0.250137	0.319551	0.498977	2.47955	65.6445	100	1.24716
TGME49_110800	TGME49_310802	CRAL/TRIO domain-containing protein	N/A	7.66437	5.19631	7.32697	7.89072	7.8632	8.50732	10.1098	83.714	100	20.2742
TGME49_111110	TGME49_311110	ubiquitin-fold modifier 1	UFM1	27.7322	30.2236	54.4078	40.576	33.5865	39.8273	33.039	47.6734	42.6348	100
TGME49_112640	TGME49_312640	selenoprotein S, putative	SELS	12.6241	15.7786	9.19254	8.91955	8.17939	9.13719	11.5543	63.8527	100	42.3737
TGME49_112930	TGME49_312930	cystathione gamma lyase	CGL	0.0746553	0.501251	19.1931	31.8807	36.0074	36.9208	100	65.3126	67.6361	1.40659
TGME49_113940	TGME49_313940	hypothetical protein	N/A	0.0121708	0.0133043	0.154751	0.256077	0.340434	0.595292	1.83819	52.4246	100	2.11724
TGME49_114280	TGME49_314280	AAR2 protein	N/A	4.89761	5.44361	8.45102	7.70505	6.9736	7.80317	7.80063	100	70.3011	20.9904
TGME49_115260	TGME49_315260	alanine dehydrogenase	N/A	0.0206931	0.0168175	1.57205	1.83411	2.38767	2.8534	7.76454	75.3427	67.2272	100
TGME49_115480	TGME49_315480	acyl-CoA dehydrogenase, middle domain-containing protein	N/A	0.0133615	0.210477	0.134645	0.227644	0.437675	0.799874	3.70299	76.0991	100	18.3101
TGME49_115550	TGME49_315550	calcium-binding egf domain-containing protein CBDP4	CBDP4	0.0746778	0	0	0.0742272	0.0603331	0.559229	0.682061	32.531	68.4264	100
TGME49_115730	TGME49_315730	apical membrane antigen AMA3	AMA3	0.00535069	1.09739	0.343494	0.591624	0.895472	1.0539	3.78936	61.6427	100	5.15106
TGME49_115920	TGME49_315920	DNA-directed RNA polymerase II RPB11A	POLR2J	50.7298	23.8313	77.5329	67.1943	60.0933	68.1431	61.3452	100	90.8019	94.3395
TGME49_116190	TGME49_316190	superoxide dismutase SOD3	SOD3	0.00590856	0.00774318	0.134385	0.169116	0.121428	0.20153	0.290581	4.67263	100	52.3865
TGME49_116550	TGME49_316550	hypothetical protein	N/A	0.0567065	0.219958	0	0.0251704	0.0511984	0.0127597	0.0430719	0.899428	2.10907	100
TGME49_116680	TGME49_316680	RNA pseudouridine synthase superfamily protein	N/A	5.0476	3.97636	2.87368	3.46162	4.64987	3.92679	8.26774	91.0901	100	5.19594
TGME49_117700	TGME49_317705	enoyl-CoA hydratase/isomerase family protein	N/A	0.949688	1.46912	0.383165	0.832635	1.24874	1.85387	6.39458	100	96.5518	5.11278
TGME49_119090	TGME49_319090	IgA-specific serine endopeptidase	N/A	13.3198	66.1062	27.2042	54.8359	100	44.662	32.7702	1.53346	3.85195	7.47119
TGME49_119890	TGME49_319890	tyrosine-rich oocyst wall protein	TROWP	0.390083	0.0610403	0	0.0244987	0.0202671	0.0474103	0.0357471	0.0774533	8.36292	100
TGME49_120280	TGME49_320280	hypothetical protein	N/A	0	0.620084	0.00880457	0.269601	0.367552	0.239206	0.0745595	5.85804	100	10.0506
TGME49_120530	TGME49_320530	hypothetical protein	N/A	0.00050343	0.0149399	0.258213	0.247987	0.172981	0.0159865	0.00114812	5.44462	100	31.8956
TGME49_120630	TGME49_320630	phosphotransferase enzyme family protein	N/A	46.3212	28.1828	81.6502	88.8504	72.832	73.8343	76.8989	17.2369	30.1246	100
TGME49_120710	TGME49_320710	hypothetical protein	N/A	0.013284	0	0	0	0.0199967	0.0191653	0.0649258	10.1211	100	23.2419

### Sheet: 9.2
ToxoDB ID Release 7.1	ToxoDB ID Release 68	Product Description	Gene Name	Tachyzoites	Bradyzoites	EES1	EES2	EES3	EES4	EES5	Unsporulated oocysts	Sporulating oocysts	Sporulated oocysts
TGME49_002100	TGME49_202100	hypothetical protein	N/A	7.90394e-05	0.00127225	0.0393051	0.102074	0.1912	0.35458	1.71721	77.3659	100	1.57122
TGME49_002110	TGME49_202110	hypothetical protein	N/A	0.000409983	0.000656328	0.0394688	0.120042	0.217715	0.33353	1.87408	66.241	100	1.35809
TGME49_002140	TGME49_202140	enoyl-CoA hydratase/isomerase family protein	N/A	0.0766694	0.341587	4.50996	8.45775	17.2943	19.0828	100	7.57258	7.28671	1.61973
TGME49_003110	TGME49_203110	citrate synthase, putative	N/A	0.384387	0.0662315	3.55408	5.16428	7.50065	9.46052	33.0538	63.8704	100	3.35436
TGME49_003230	TGME49_203230	hypothetical protein	N/A	1.28069	1.73385	0.0127136	0.159574	0.16308	0.312747	0.99735	62.7605	100	63.9177
TGME49_003340	TGME49_203340	metallo-beta-lactamase domain-containing protein	N/A	0.185143	0.764096	2.50203	6.82663	11.6427	20.1339	100	7.54438	4.65438	4.79556
TGME49_003500	TGME49_203500	alanine dehydrogenase/pyridine nucleotide transhydrogenase domain-containing protein	N/A	0.0112991	0.00609529	17.3705	20.6922	30.859	34.9563	100	0.455723	0.88108	0.166338
TGME49_003570	TGME49_500101	fatty acyl-CoA reductase, putative	N/A	0.413005	3.94567	9.95188	17.3038	25.7134	31.6471	100	34.9774	33.6	3.93007
TGME49_003580	TGME49_500101	fatty acyl-CoA reductase, putative	N/A	0.413005	3.94567	9.95188	17.3038	25.7134	31.6471	100	34.9774	33.6	3.93007
TGME49_003720	TGME49_203720	vitamin k epoxide reductase family protein	N/A	5.43911	11.0698	0.886737	1.02889	1.29039	2.00351	5.80073	85.2233	71.9022	100
TGME49_003890	TGME49_203890	hypothetical protein	N/A	0.00531734	0	0.0248446	0.102122	0.234692	0.336864	0.852698	20.2122	100	17.6803
TGME49_005420	TGME49_205420	aspartate-semialdehyde dehydrogenase	N/A	0.184154	0.134092	4.27961	4.35646	4.76699	6.41882	9.08899	62.0649	100	1.08149
TGME49_005430	TGME49_205430	isovaleryl-CoA dehydrogenase	N/A	2.14125	16.345	0.0756423	0.341915	0.390699	0.870658	2.26829	80.6339	100	14.6685
TGME49_005660	TGME49_205658	F5/8 type C domain-containing protein	N/A	0.00492905	0.00234331	0.0043569	0.0103597	0.0200721	0.0351731	0.0635706	32.8525	100	0.478182
TGME49_005660	TGME49_205662	LCCL domain-containing protein	N/A	0.0999615	0.0307912	0.0320036	0.0419458	0.147879	0.196969	0.411506	28.4104	100	0.340944
TGME49_006400	TGME49_206400	FAD binding domain of DNA photolyase domain-containing protein	N/A	0.0166399	0.0426114	0.110142	0.214734	0.33686	0.6	2.21679	60.4897	100	26.376
TGME49_007250	TGME49_207250	electron-transfer-flavoprotein, alpha polypeptide	N/A	0.000333169	0	0.245472	0.464313	0.763519	0.984901	3.88162	71.8787	100	1.03971
TGME49_009470	TGME49_209470	hypothetical protein	N/A	0.00115969	0.00090672	0.111891	0.218752	0.346524	0.5927	2.40322	66.182	100	0.737492
TGME49_009810	TGME49_209810	hypothetical protein	N/A	0.753044	0.29303	0	0.142072	0.0397467	0.230358	0.0774306	3.22127	100	58.0326
TGME49_009920	TGME49_209920	PAN domain-containing protein	N/A	0.118307	2.53969	0	0.00995911	0.037076	0.161204	0.134207	1.09053	12.4584	100
TGME49_010260	TGME49_210260	NAD-dependent glycerol-3-phosphate dehydrogenase	N/A	0.00366227	0.00286787	4.05533	6.87422	9.04504	12.1708	39.2988	100	64.9122	1.93031
TGME49_012030	TGME49_212030	hypothetical protein	N/A	0.00270994	0.00766266	0	0.00206676	0.0216701	0.024042	0.0419602	6.0802	100	2.50313
TGME49_015250	TGME49_215250	thiamin pyrophosphokinase, catalytic domain-containing protein	N/A	21.652	23.4162	15.5188	16.5523	19.6374	17.0066	19.3562	40.6571	54.6615	100
TGME49_016090	TGME49_216090	hypothetical protein	N/A	0.00105927	0	0.00247688	0.00686385	0.00323684	0.00826871	0.00031478	33.7755	100	0.468951
TGME49_016150	TGME49_216150	peptidase family M3 protein	N/A	0.00608952	0.0103637	0.500013	0.644904	1.02047	1.48009	5.77026	92.5839	100	1.87351
TGME49_016640	TGME49_216640	GHMP kinase, putative	N/A	0.124137	0.139872	0.0601636	0.118304	0.237296	0.34281	2.05451	50.6189	100	2.30738
TGME49_016970	TGME49_216970	coronin, putative	N/A	37.1209	56.5206	17.8682	20.0709	19.5931	16.3251	7.86758	3.43848	5.71396	100
TGME49_019230	TGME49_219230	AMP-binding enzyme domain-containing protein	N/A	1.78434	3.53564	0.0941607	0.273215	0.492037	0.900174	3.98701	99.8508	100	12.7604
TGME49_020280	TGME49_220280	mucin family glycoprotein	N/A	1.92249	0.378059	0.165548	1.0004	1.45751	0.307528	0.0350652	4.43675	50.163	100
TGME49_020300	TGME49_220300	ribosomal protein L15 protein	N/A	83.1618	39.726	89.422	87.3173	100	82.1021	53.0375	1.80079	0.636693	88.1686
TGME49_023430	TGME49_223430	hypothetical protein	N/A	3.46121	100	10.9054	3.21548	3.2795	1.67827	0.0626209	3.82273	69.1902	83.8729
TGME49_023480	TGME49_223480	sushi domain (scr repeat) domain-containing protein	N/A	0.367719	0.12696	1.81793	1.6198	3.92098	3.36797	11.2439	100	92.5835	0.235795
TGME49_023830	TGME49_223830	fasciclin domain-containing protein	N/A	0.00347587	0.0115452	1.68598	2.86922	4.66651	4.90449	17.9769	68.0332	100	0.99746
TGME49_023900	TGME49_223900	hypothetical protein	N/A	3.00906	5.35616	0.374898	0.645521	1.02	1.47364	5.35086	100	99.7551	1.559
TGME49_025120	TGME49_225120	hypothetical protein	N/A	7.03768	9.36605	0.0052025	0.0393597	0.032872	0.0966251	0.0813531	0.821526	1.08596	100
TGME49_026230	TGME49_226230	hypothetical protein	N/A	0.015726	0.020609	0	0.0540331	0.0270773	0.0135936	0.0197296	3.18325	100	7.14821
TGME49_026300	TGME49_226300	2,4-dienoyl CoA reductase 2, peroxisomal family protein	N/A	0.000562109	0.00118406	0.061073	0.189164	0.282345	0.49327	2.01782	64.5477	100	2.19643
TGME49_027050	TGME49_227050	ATPase/histidine kinase/DNA gyrase B/HSP90 domain-containing protein	N/A	1.20491	2.53948	1.13505	1.37762	1.43244	1.71601	2.72261	56.8181	100	36.9915
TGME49_027150	TGME49_227150	glutaredoxin 4	GRX4	91.713	100	83.1047	91.0087	71.2662	70.6768	39.7802	1.80049	2.66111	37.3745
TGME49_028240	TGME49_228240	hypothetical protein	N/A	0.018667	0.141399	9.77224	15.2538	26.2163	28.1081	100	7.08098	4.81061	0.424391
TGME49_030530	TGME49_230535	hypothetical protein	N/A	0	0	0	0.00139521	0.00159911	0.00578566	0.00573822	38.0136	100	0.38441
TGME49_030540	TGME49_230535	hypothetical protein	N/A	0	0	0	0.00139521	0.00159911	0.00578566	0.00573822	38.0136	100	0.38441
TGME49_031060	TGME49_231060	subtilisin SUB9	SUB9	0.0329886	0.0426261	0.0848335	0.205667	0.394522	0.627385	3.32706	70.0649	100	0.807133
TGME49_031390	TGME49_231390	hypothetical protein	N/A	0.000719013	0.00109924	0.167973	0.392856	0.637313	1.14293	5.36055	100	58.284	1.80615
TGME49_031900	TGME49_231900	acyl-CoA dehydrogenase domain-containing protein	N/A	0.00968394	0.0108505	0.219106	0.361817	0.535122	0.935982	3.09849	80.6957	100	14.0726
TGME49_032400	TGME49_232400	PAN domain-containing protein	N/A	0.347271	67.8176	54.987	81.2283	100	67.8747	34.1852	0.0362818	0.392071	26.3357
TGME49_032580	TGME49_232580	acyl-CoA synthetase ACS6, putative	ACS6	0.0372914	0.124401	0.200137	0.413047	0.86642	1.22329	5.00919	76.828	100	3.546
TGME49_034570	TGME49_234570	sterol carrier protein-2 HAD-2SCP-2	SCP2	0.0147931	0.147798	0.190671	0.576988	1.00165	1.47507	5.86259	100	88.6521	5.36896
TGME49_034950	TGME49_234950	protein kinase (incomplete catalytic triad)	ROP48	13.2907	43.051	0.0381165	0.752044	0.773254	0.940974	0.68458	1.24305	3.52013	100
TGME49_037080	TGME49_237080	hypothetical protein	N/A	0.000515139	0.00142663	0.809883	1.07677	1.61513	2.16629	6.08385	100	84.6649	1.94256
TGME49_038160	TGME49_238160	hypothetical protein	N/A	0.244748	0.600606	0.118289	0.373761	0.322213	0.637652	0.816285	30.4944	38.4266	100
TGME49_038200	TGME49_238200	alpha/beta hydrolase fold domain-containing protein	N/A	0.943545	9.3742	0.493942	0.855181	1.44453	2.20096	8.83436	100	91.2675	4.74169
TGME49_038460	TGME49_238460	SAG-related sequence SRS22B	SRS22B	0.0254693	0	100	93.9021	63.348	54.8479	38.5471	0	0.0194988	0.00247633
TGME49_038910	TGME49_238915	hypothetical protein	N/A	0.0170577	0.0603656	25.8629	28.7831	38.7298	44.9778	100	2.68228	2.63969	0.437059
TGME49_040610	TGME49_240610	hypothetical protein	N/A	0.00210277	0	0	0.000422039	0.0015737	0.00103018	0.000659108	31.5363	100	0.329435
TGME49_042390	TGME49_242390	enoyl-coa hydratase/isomerase family protein	N/A	0	0.00149806	0.0926402	0.196821	0.366086	0.558954	2.49626	62.897	100	0.967358
TGME49_043720	TGME49_243720	peroxisomal biogenesis factor PEX11	PEX11	0.207504	1.75694	0.493323	0.495978	0.675856	1.00058	2.65223	48.9878	100	11.7903
TGME49_044410	TGME49_500241	cysteine dioxygenase, putative	N/A	0.397739	3.65724	0.905973	1.26395	2.11948	2.50251	8.03104	64.7435	100	31.6307
TGME49_044620	TGME49_244620	NEK kinase	N/A	0.0611853	0.994164	1.72385	4.43078	7.44753	12.8526	52.6387	74.2695	100	2.84344
TGME49_046800	TGME49_246800	acylaminoacyl-peptidase, putative	N/A	65.8511	43.8302	34.3183	31.5929	26.1584	28.3415	25.4329	100	49.0294	6.83355
TGME49_047240	TGME49_247240	ubiquitin carboxyl-terminal hydrolase, family 1 protein	N/A	14.924	9.97938	25.8037	19.8725	18.0071	19.6568	27.6437	100	51.4988	24.1748
TGME49_047500	TGME49_247500	acyl-CoA dehydrogenase, middle domain-containing protein	N/A	0.0314445	0.0114177	0.681549	1.19262	2.02183	3.086	12.4159	100	66.2588	35.55
TGME49_048170	TGME49_248170	peroxisomal protein PEX14, putative	PEX14	1.30346	2.31175	22.2195	29.0298	44.0747	46.6733	100	6.58214	15.3521	53.8172
TGME49_048230	TGME49_248225	PF2 arrest specific protein 8/11, putative	N/A	0	0.395051	9.81682	17.9846	35.6432	60.6411	100	15.0872	22.4868	2.29653
TGME49_054760	TGME49_254760	hypothetical protein	N/A	0.00294862	0	1.55349	3.24824	5.01444	7.81178	28.4917	100	91.4552	23.7199
TGME49_055380	TGME49_255380	hypothetical protein	N/A	0.000755839	0.00578633	0.000656177	0.000862753	0.000710633	0.00274899	0.00106547	47.4258	100	0.436613
TGME49_056040	TGME49_256040	PA14 domain-containing protein	N/A	0	0	0.00179586	0.00294025	0.00758369	0.00732041	0.0187151	32.3849	100	0.307123
TGME49_057690	TGME49_257690	hypothetical protein	N/A	0.493463	0.0547658	0.743167	1.34532	2.34161	3.84189	14.4847	100	81.9034	2.12538
TGME49_058200	TGME49_258200	hypothetical protein	N/A	0.46398	0.417293	0	0.249424	0.15183	0.216893	0.328504	5.42515	100	56.3332
TGME49_058370	TGME49_258370	rhoptry kinase family protein ROP28	ROP28	0.294441	100	0	0.00727516	0.00452125	0.0136207	0.0046685	8.71291	97.033	24.2654
TGME49_058380	TGME49_258380	elongation factor P	EFP	35.5877	99.9691	84.1458	56.1423	50.018	61.4926	71.7264	70.8732	100	7.95969
TGME49_058550	TGME49_258550	SAG-related sequence SRS28	SporoSAG	0.0356	0.0119872	0.00299777	0.0121791	0.0179719	0.0602461	0.0315003	2.6777	38.3146	100
TGME49_058810	TGME49_258810	SAG-related sequence SRS27B	SRS27B	0.197983	20.287	0	0.141175	0.0490113	0.0353158	0.0168692	0.280799	6.2138	100
TGME49_059180	TGME49_259180	cystathionine beta-synthase	CBS	0	0.00180285	0.10076	0.211988	0.36482	0.602961	2.72927	73.6499	100	2.58523
TGME49_059670	TGME49_259670	von Willebrand factor type A domain-containing protein	N/A	0.0473283	0.0193506	0.948841	0.495295	1.329	1.67918	4.57195	2.11391	16.2096	100
TGME49_062470	TGME49_262470	C protein immunoglobulin-A-binding beta antigen, putative	N/A	0.00229261	0.0157131	0.000536634	0.00670088	0.00687232	0.00774018	0.00692171	38.6929	100	0.368978
TGME49_063410	TGME49_263410	scavenger receptor cysteine-rich domain-containing protein	N/A	0.0208558	0.0423291	0.0103188	0.0306955	0.0318681	0.0309644	0.0307989	35.614	100	0.329589
TGME49_064070	TGME49_264070	F5/8 type C domain-containing protein	N/A	0.00470311	0.031777	0.160532	0.164391	0.129548	0.0648486	0.00690053	36.7492	100	0.399346
TGME49_065120	TGME49_500398	rhoptry neck protein RON2L2 (sporoRON2)	N/A	0.243161	0.710134	0.00888773	0.0838263	0.157835	0.131447	0.141154	5.91122	100	18.5695
TGME49_065130	TGME49_500398	rhoptry neck protein RON2L2 (sporoRON2)	N/A	0.243161	0.710134	0.00888773	0.0838263	0.157835	0.131447	0.141154	5.91122	100	18.5695
TGME49_065230	TGME49_265230	electron transfer flavoprotein-ubiquinone oxidoreductase	N/A	1.09115	1.92148	0.474825	0.650916	1.03739	1.53379	7.55946	100	79.4315	8.85316
TGME49_065860	TGME49_265860	ribonuclease ZC3H12D, putative	N/A	1.61785	0.777897	4.12325	5.94031	7.52457	7.1882	19.2787	100	88.3324	3.89416
TGME49_066270	TGME49_266270	short-chain-acyl-CoA dehydrogenase	N/A	0.142425	0.715735	5.91798	10.0969	16.2523	22.2963	100	18.8229	14.6558	0.586825
TGME49_066780	TGME49_266785	zinc finger (CCCH type) motif-containing protein	N/A	0.000112166	0	0.0707657	0.248514	0.523191	0.693562	4.782	65.613	100	0.393237
TGME49_067410	TGME49_267410	scavenger receptor protein SR1 precursor	SR1	0.000705316	0.00127753	0.00047371	0.00871264	0.0161617	0.0192253	0.0443222	35.1528	100	0.418334
TGME49_067980	TGME49_267980	hypothetical protein	N/A	7.99182	100	51.8884	77.9136	74.7191	63.9823	34.588	0.0217182	2.45528	14.1599
TGME49_068880	TGME49_268880	hypothetical protein	N/A	26.4423	100	15.2322	29.0063	23.8379	17.497	11.7291	5.06118	12.8017	11.7683
TGME49_069110	TGME49_269110	ornithine aminotransferase, mitochondrial precursor, putative	N/A	0.000196083	0	0.104306	0.215951	0.341999	0.564306	2.79274	64.5367	100	9.40123
TGME49_069120	TGME49_269120	oxidoreductase, putative	N/A	0.00951638	0.0162657	9.47913	16.0277	19.7129	33.0829	100	92.8257	54.5572	78.1568
TGME49_069350	TGME49_500439	hypothetical protein, conserved	N/A	0.0113916	0.195347	26.2166	27.4466	42.0764	48.8588	100	46.5381	47.7996	1.94511
TGME49_069400	TGME49_269400	oxidoreductase, short chain dehydrogenase/reductase family protein	N/A	0.0054798	0.00781649	0.343097	0.522712	0.799534	1.12645	4.10927	89.5383	100	1.6832
TGME49_070950	TGME49_270950	hypothetical protein	N/A	0.00729213	0.00256819	0.00497051	0.00805136	0.00946648	0.0177093	0.0151498	5.00137	100	5.19115
TGME49_071210	TGME49_271210	4-alpha-glucanotransferase	N/A	0.00692227	0.0550565	0.635292	1.96466	4.22605	6.85418	12.977	0.435477	2.93548	100
TGME49_071490	NA
TGME49_073510	TGME49_273510	hypothetical protein	N/A	0.00305269	0.0504731	0	0	0	0.0213738	0.00712855	4.73108	100	18.1024
TGME49_073670	TGME49_273670	hypothetical protein	N/A	34.1914	48.6357	59.7038	34.5426	31.79	40.5985	44.0102	15.7727	16.8169	100
TGME49_073700	TGME49_273705	hypothetical protein	N/A	0	0	0	0.000983553	0	0.00149507	0.000241469	34.6669	100	0.423699
TGME49_076860	TGME49_276860	LEA domain-containing protein LEA860	N/A	0.00327254	0.125497	0.0228208	0.0534448	0.159036	0.285218	0.564125	1.11443	3.24445	100
TGME49_076870	TGME49_276870	LEA domain-containing protein LEA870	N/A	0.0241812	0.0336817	0	0.00977896	0.0415026	0.0569843	0.263559	17.3009	18.099	100
TGME49_078120	TGME49_278120	SCP family extracellular subfamily protein	N/A	0.198805	0.127355	0.034126	0.695399	0.848447	1.84443	5.04489	11.325	87.2847	100
TGME49_078340	TGME49_278340	Toxoplasma gondii family A protein	N/A	0.217741	0.184523	52.7262	86.9084	91.0879	100	28.8528	30.7066	80.6507	6.5466
TGME49_078910	TGME49_278910	O-acetylserine (thiol) lyase 2, putative	N/A	0.570438	3.32626	5.62269	10.7422	19.9629	27.9173	100	83.0121	75.6609	15.4456
TGME49_079440	TGME49_279440	PA14 domain-containing protein	N/A	0.0436157	0.0598997	0.00798736	0.0423077	0.0228912	0.0285277	0.0160903	31.8949	100	0.353329
TGME49_080430	TGME49_280430	ML domain-containing protein	N/A	0.000113579	0	0.0730505	0.124939	0.172483	0.397134	1.23909	87.029	100	1.62277
TGME49_082230	TGME49_282230	sulfate adenylyltransferase/adenylylsulfate kinase	N/A	0.0305721	0.0680098	7.774	10.1561	12.6563	15.6882	36.9656	63.4092	100	3.33429
TGME49_085690	TGME49_285690	notch (dsl) domain-containing protein	N/A	0.000829344	0	0.268677	0.554195	1.01502	1.18752	5.25836	61.7819	100	1.20139
TGME49_086250	TGME49_286250	hypothetical protein	N/A	0.0212435	0.00868447	0.0557279	0.14856	0.352033	0.419497	3.19685	71.5937	100	0.755178
TGME49_087840	NA
TGME49_088220	TGME49_288220	CAP domain-containing protein	N/A	0.0587636	0.229153	0.00555715	0.135735	0.216307	0.457306	2.20709	82.5739	100	2.10551
TGME49_089240	TGME49_289240	DnaJ domain-containing protein	N/A	0.990668	0.185281	80.098	71.4731	92.4356	99.3384	100	0.489664	14.3734	8.62176
TGME49_089740	TGME49_289740	POZ domain-containing protein	N/A	98.507	58.3262	64.3211	54.6508	67.5272	75.2262	100	49.3615	50.0321	17.1738
TGME49_089930	TGME49_289930	phosphoenolpyruvate carboxykinase, putative	N/A	0.00512133	0.016053	1.01173	2.28583	3.31681	4.2931	14.2738	61.8263	100	6.12259
TGME49_090610	TGME49_290610	hypothetical protein	N/A	0.000350912	0	0	0	0	0.00106674	0	43.1902	100	0.424202
TGME49_091840	TGME49_291840	hypothetical protein	N/A	0.0170635	0.00689347	0.0406608	0.0468484	0.0324959	0.0696954	0.042225	40.1723	100	0.402785
TGME49_093780	TGME49_293780	hypothetical protein	N/A	5.59496	100	0.0185245	0.000898849	0.00393581	0.00129036	0.000192265	0.111888	2.32526	23.1352
TGME49_094400	TGME49_294400	rhoptry neck protein RON2L1	RON2L1	13.6402	100	44.2468	59.2279	57.4752	45.4013	24.9979	0.726944	19.4425	7.98818
TGME49_094600	TGME49_294600	Toxoplasma gondii family D protein	N/A	0.00271258	0.00241842	0.0352573	0.0595049	0.080636	0.127831	0.171448	5.0538	100	20.6437
TGME49_095640	TGME49_295640	peptidase family M13 protein	N/A	0.000397386	0.00072659	0.0609396	0.155002	0.313542	0.482586	2.97636	46.3249	100	0.768531
TGME49_097280	TGME49_297280	hypothetical protein	N/A	0.163386	11.4602	0	0	0	0.000427841	0	0.338763	0.474431	100
TGME49_097410	TGME49_297410	hypothetical protein	N/A	0.00554225	0.00323227	0.953808	1.53949	2.19908	2.61583	7.11829	60.0206	100	1.09024
TGME49_106050	TGME49_306050	FAS1 domain-containing protein	N/A	0.0123372	0.0680842	3.40398	9.00781	13.0374	23.2989	100	37.4293	24.3352	1.57753
TGME49_106450	TGME49_306450	short chain dehydrogenase family protein, putative	N/A	0.985743	10.0636	0.807124	3.66903	3.06765	2.71109	1.70325	12.527	41.4411	100
TGME49_106500	TGME49_306500	hypothetical protein	N/A	5.61887	100	26.1644	32.4373	28.8028	26.2769	14.4054	5.14585	15.6205	4.39618
TGME49_107030	TGME49_307030	Purine nucleoside phosphorylase	PNP	4.19876	0.199896	59.1211	61.5119	40.3142	35.4615	33.7759	60.9607	100	3.49068
TGME49_107640	TGME49_307640	CMGC kinase, CK2 family	N/A	0.014566	0.00758875	7.71854	14.5584	22.7029	29.5808	100	99.23	69.4703	4.07142
TGME49_109530	TGME49_500046	hypothetical protein, conserved	N/A	0.0403301	0.106029	0.0064779	0.0688254	0.0657908	0.207321	0.252916	11.7244	100	19.2738
TGME49_109540	TGME49_500046	hypothetical protein, conserved	N/A	0.0403301	0.106029	0.0064779	0.0688254	0.0657908	0.207321	0.252916	11.7244	100	19.2738
TGME49_110160	TGME49_310160	argonaute AGO	AGO	0.011934	0.0555607	0.0424206	0.155855	0.293221	0.48091	2.74679	44.3541	100	1.17064
TGME49_111780	TGME49_311780	Zn-containing alcohol dehydrogenase	N/A	4.88819	10.9557	1.44001	1.69773	2.30219	2.07395	7.22774	98.3012	100	10.3987
TGME49_112930	TGME49_312930	cystathione gamma lyase	CGL	0.0746553	0.501251	19.1931	31.8807	36.0074	36.9208	100	65.3126	67.6361	1.40659
TGME49_114330	TGME49_314330	ABC transporter, ATP-binding domain-containing protein	N/A	0.0817143	0.132912	0.142599	0.277097	0.640063	0.750321	4.98191	73.2814	100	6.41838
TGME49_115260	TGME49_315260	alanine dehydrogenase	N/A	0.0206931	0.0168175	1.57205	1.83411	2.38767	2.8534	7.76454	75.3427	67.2272	100
TGME49_115480	TGME49_315480	acyl-CoA dehydrogenase, middle domain-containing protein	N/A	0.0133615	0.210477	0.134645	0.227644	0.437675	0.799874	3.70299	76.0991	100	18.3101
TGME49_115730	TGME49_315730	apical membrane antigen AMA3	AMA3	0.00535069	1.09739	0.343494	0.591624	0.895472	1.0539	3.78936	61.6427	100	5.15106
TGME49_116190	TGME49_316190	superoxide dismutase SOD3	SOD3	0.00590856	0.00774318	0.134385	0.169116	0.121428	0.20153	0.290581	4.67263	100	52.3865
TGME49_116890	TGME49_316890	hypothetical oocyst wall protein HOWP1	HOWP1	0.00484278	0	8.02134	14.3202	21.0026	27.496	100	19.1437	13.7834	2.14775
TGME49_119890	TGME49_319890	tyrosine-rich oocyst wall protein	TROWP	0.390083	0.0610403	0	0.0244987	0.0202671	0.0474103	0.0357471	0.0774533	8.36292	100
TGME49_120280	TGME49_320280	hypothetical protein	N/A	0	0.620084	0.00880457	0.269601	0.367552	0.239206	0.0745595	5.85804	100	10.0506
TGME49_120290	TGME49_320290	hypothetical protein	N/A	0.0122024	0	9.20754	16.1144	21.541	29.9398	100	24.8849	23.3374	1.41326
TGME49_120500	TGME49_320500	patched family protein	N/A	0.0708128	1.97289	4.56616	10.2278	16.9989	24.929	100	44.173	37.0479	1.26664
TGME49_120710	TGME49_320710	hypothetical protein	N/A	0.013284	0	0	0	0.0199967	0.0191653	0.0649258	10.1211	100	23.2419
