## Supplemental Table 10 for "Genome-wide Transcriptomic Analysis of T*oxoplasma gondii* Reveals Stage-specific Regulatory Programs and Metabolic Adaptations Driving Oocyst Sporulation"

### Sheet: Content
Top 20 enriched pathways (ranked by log₂ enrichment ratio) for each Toxoplasma gondii life stage transition, derived from Overrepresentation Analysis (ORA) of differentially expressed genes.
10.1	Sporulated_tachyzoite
10.2	Tachyzoite_Bradyzoite
10.3	Bradyzoite_EES1
10.4	EES1-EES2
10.5	EES2-EES5
10.6	EES5-Unsporulated
10.7	Unsporulated_Sporulating
10.8	Sporulating-Sporulated

### Sheet: 10.1
Pathway	Total_Count	Sporulated_Count	p_value	proportion_in_stage	proportion_in_genome	log2FoldChange	negLog10Pvalue	Genes
4-nitrobenzoate degradation	8	5	0.00736607	0.0179104	0.00500278	1.84	2.13276	TGME49_207620, TGME49_237140, TGME49_262910, TGME49_276110, TGME49_281490
Bifidobacterium shunt	25	11	0.00285426	0.0358209	0.0144525	1.30948	2.54451	TGME49_222020, TGME49_224950, TGME49_233770, TGME49_261950, TGME49_268850, TGME49_268860, TGME49_269190, TGME49_283790, TGME49_291040, TGME49_318310, TGME49_318430
Superpathway of glucose and xylose degradation	25	11	0.00285426	0.0358209	0.0144525	1.30948	2.54451	TGME49_222020, TGME49_230420, TGME49_233770, TGME49_261950, TGME49_268850, TGME49_268860, TGME49_269190, TGME49_278660, TGME49_291040, TGME49_318310, TGME49_318430
Gluconeogenesis	35	13	0.00778484	0.041791	0.0200111	1.06239	2.10875	TGME49_205380, TGME49_206610, TGME49_222020, TGME49_233500, TGME49_259950, TGME49_268850, TGME49_268860, TGME49_269190, TGME49_283790, TGME49_289650, TGME49_291040, TGME49_297070, TGME49_318430

### Sheet: 10.2
Pathway	Total_Count	Sporulated_Count	p_value	proportion_in_stage	proportion_in_genome	log2FoldChange	negLog10Pvalue	Genes
UDP-N-acetylmuramoyl-pentapeptide biosynthesis	3	3	0.000177532	0.038835	0.00222346	4.12648	3.75072	TGME49_238200, TGME49_250360, TGME49_312930
Methyl tert-butyl ether degradation	6	3	0.003129	0.038835	0.00389105	3.31912	2.50459	TGME49_234570, TGME49_273740, TGME49_293810
Dibenzo- (furan/dioxin) degradation	7	3	0.00525092	0.038835	0.00444691	3.12648	2.27976	TGME49_285980, TGME49_293810, TGME49_500241
2,4-dinitrotoluene degradation	10	4	0.00157423	0.0485437	0.00611451	2.98898	2.80293	TGME49_285980, TGME49_293810, TGME49_311370, TGME49_500241
Retinol biosynthesis	10	4	0.00157423	0.0485437	0.00611451	2.98898	2.80293	TGME49_238200, TGME49_250360, TGME49_254330, TGME49_269300
L-leucine degradation I	8	3	0.0080574	0.038835	0.00500278	2.95655	2.09381	TGME49_202140, TGME49_204460, TGME49_205430
Triacylglycerol degradation	11	4	0.00236666	0.0485437	0.00667037	2.86344	2.62586	TGME49_238200, TGME49_250360, TGME49_254330, TGME49_269300
Valproate β-oxidation	11	4	0.00236666	0.0485437	0.00667037	2.86344	2.62586	TGME49_202140, TGME49_234570, TGME49_266270, TGME49_273740
2,4,5-trichlorophenoxy-(acetate phenol) degradation	12	4	0.00339649	0.0485437	0.00722624	2.74797	2.46897	TGME49_205430, TGME49_266270, TGME49_285980, TGME49_500241
beta-Alanine metabolism	23	5	0.00789992	0.0582524	0.0133407	2.12648	2.10238	TGME49_202140, TGME49_266270, TGME49_270650, TGME49_311370, TGME49_315480
Phosphatidylglycerol degradation	45	8	0.00304145	0.0873786	0.0255698	1.77284	2.51692	TGME49_216140, TGME49_220420, TGME49_229405, TGME49_233040, TGME49_289170, TGME49_310520, TGME49_318675, TGME49_500044
Dolichol and dolichyl phosphate biosynthesis	49	8	0.00526535	0.0873786	0.0277932	1.65255	2.27857	TGME49_216140, TGME49_220420, TGME49_229405, TGME49_233040, TGME49_289170, TGME49_310520, TGME49_318675, TGME49_500044
tRNA splicing I	53	8	0.00856543	0.0873786	0.0300167	1.54152	2.06725	TGME49_216140, TGME49_220420, TGME49_229405, TGME49_233040, TGME49_289170, TGME49_310520, TGME49_318675, TGME49_500044
Butanoate metabolism	108	13	0.00795179	0.135922	0.0605892	1.16565	2.09953	TGME49_202140, TGME49_204460, TGME49_234570, TGME49_238200, TGME49_250360, TGME49_266270, TGME49_268860, TGME49_273740, TGME49_278910, TGME49_287510, TGME49_291040, TGME49_306450, TGME49_313050
Lysine metabolism	321	29	0.0071996	0.291262	0.178988	0.702453	2.14269	TGME49_202140, TGME49_202910, TGME49_203135, TGME49_213520, TGME49_227090, TGME49_234570, TGME49_235200, TGME49_238200, TGME49_240240, TGME49_249760, TGME49_250360, TGME49_255900, TGME49_257010, TGME49_262940, TGME49_264660, TGME49_268650, TGME49_270650, TGME49_273740, TGME49_288520, TGME49_291040, TGME49_306450, TGME49_310680, TGME49_313050, TGME49_316320, TGME49_318650, TGME49_318750, TGME49_31…

### Sheet: 10.3
Pathway	Total_Count	Sporulated_Count	p_value	proportion_in_stage	proportion_in_genome	log2FoldChange	negLog10Pvalue	Genes
fatty acid biosynthesis initiation (type II)	4	3	0.00817449	0.0168067	0.00277932	2.59623	2.08754	TGME49_225990, TGME49_284190, TGME49_294820
Superpathway of Sulfur Metabolism	13	9	4.6186e-06	0.0420168	0.0077821	2.43273	5.33549	TGME49_205470, TGME49_214270, TGME49_222070, TGME49_235970, TGME49_260170, TGME49_282230, TGME49_286420, TGME49_294800, TGME49_320570
Adipate metabolism	10	5	0.00548314	0.0252101	0.00611451	2.04369	2.26097	TGME49_202140, TGME49_242390, TGME49_290600, TGME49_309752, TGME49_310830
superpathway of L-methionine biosynthesis (by sulfhydrylation)	21	11	1.75391e-05	0.0504202	0.012229	2.04369	4.75599	TGME49_205420, TGME49_205470, TGME49_214270, TGME49_222070, TGME49_235970, TGME49_260170, TGME49_282230, TGME49_286420, TGME49_294800, TGME49_320570, TGME49_320730
Selenate reduction	25	10	0.000702148	0.0462185	0.0144525	1.67715	3.15357	TGME49_205470, TGME49_214270, TGME49_222070, TGME49_235970, TGME49_260170, TGME49_282230, TGME49_286420, TGME49_294800, TGME49_297780, TGME49_320570
Superpathway of Sulfur Metabolism	41	12	0.00765247	0.0546218	0.0233463	1.22628	2.1162	TGME49_205470, TGME49_214270, TGME49_222070, TGME49_235970, TGME49_259180, TGME49_260170, TGME49_282230, TGME49_286420, TGME49_294800, TGME49_312930, TGME49_320570, TGME49_320730
Superpathway of TCA cycle	61	18	0.000664579	0.0798319	0.0344636	1.21189	3.17745	TGME49_203110, TGME49_222020, TGME49_226960, TGME49_232350, TGME49_236050, TGME49_239490, TGME49_268850, TGME49_284190, TGME49_288500, TGME49_289930, TGME49_290600, TGME49_297780, TGME49_299210, TGME49_309752, TGME49_310850, TGME49_314400, TGME49_318430, TGME49_319920
Superpathway of glyoxylate cycle and fatty acid degradation	43	12	0.00945705	0.0546218	0.024458	1.15917	2.02424	TGME49_202140, TGME49_203110, TGME49_232350, TGME49_242390, TGME49_243800, TGME49_247500, TGME49_289930, TGME49_290600, TGME49_294820, TGME49_309752, TGME49_310830, TGME49_318430
C5-Branched dibasic acid metabolism	47	13	0.00696195	0.0588235	0.0266815	1.14055	2.15727	TGME49_202140, TGME49_202740, TGME49_212740, TGME49_220212, TGME49_242300, TGME49_242390, TGME49_254760, TGME49_259180, TGME49_268850, TGME49_290600, TGME49_299210, TGME49_309752, TGME49_310830
3-methylquinoline degradation	49	13	0.00933298	0.0588235	0.0277932	1.08166	2.02998	TGME49_202140, TGME49_202740, TGME49_212740, TGME49_218610, TGME49_220212, TGME49_241860, TGME49_242300, TGME49_242390, TGME49_254760, TGME49_259180, TGME49_268850, TGME49_299210, TGME49_310830
Seleno-amino acid detoxification and volatilization II	68	18	0.00272916	0.0798319	0.0383546	1.05756	2.56397	TGME49_205420, TGME49_209800, TGME49_215260, TGME49_216790, TGME49_229170, TGME49_239490, TGME49_251750, TGME49_284190, TGME49_289930, TGME49_289940, TGME49_293390, TGME49_294898, TGME49_308580, TGME49_309120, TGME49_312930, TGME49_314400, TGME49_319920, TGME49_500391
Biosynthesis of type II polyketide backbone	95	22	0.00717049	0.0966387	0.053363	0.856761	2.14445	TGME49_202140, TGME49_202740, TGME49_210260, TGME49_212740, TGME49_217740, TGME49_220212, TGME49_229210, TGME49_232350, TGME49_242300, TGME49_242390, TGME49_254760, TGME49_259180, TGME49_268850, TGME49_269120, TGME49_269400, TGME49_278660, TGME49_284190, TGME49_294820, TGME49_297780, TGME49_299210, TGME49_310830, TGME49_318430
L-glucose degradation	95	22	0.00717049	0.0966387	0.053363	0.856761	2.14445	TGME49_202140, TGME49_202740, TGME49_210260, TGME49_212740, TGME49_217740, TGME49_220212, TGME49_229210, TGME49_232350, TGME49_242300, TGME49_242390, TGME49_254760, TGME49_259180, TGME49_268850, TGME49_269120, TGME49_269400, TGME49_278660, TGME49_284190, TGME49_294820, TGME49_297780, TGME49_299210, TGME49_310830, TGME49_318430
bisphenol A degradation	95	22	0.00717049	0.0966387	0.053363	0.856761	2.14445	TGME49_202140, TGME49_202740, TGME49_210260, TGME49_212740, TGME49_217740, TGME49_220212, TGME49_229210, TGME49_232350, TGME49_242300, TGME49_242390, TGME49_254760, TGME49_259180, TGME49_268850, TGME49_269120, TGME49_269400, TGME49_278660, TGME49_284190, TGME49_294820, TGME49_297780, TGME49_299210, TGME49_310830, TGME49_318430
Propanoate metabolism	127	29	0.00166068	0.12605	0.0711506	0.825052	2.77971	TGME49_202140, TGME49_203110, TGME49_205420, TGME49_209800, TGME49_210260, TGME49_215260, TGME49_217740, TGME49_229170, TGME49_229210, TGME49_232350, TGME49_239490, TGME49_242390, TGME49_247500, TGME49_269110, TGME49_269120, TGME49_269400, TGME49_278660, TGME49_284190, TGME49_289930, TGME49_289940, TGME49_290600, TGME49_294820, TGME49_297780, TGME49_308580, TGME49_309752, TGME49_310830, TGME49_31…
Limonene degradation IV (anaerobic)	99	22	0.00920779	0.0966387	0.0555864	0.797867	2.03584	TGME49_202140, TGME49_202740, TGME49_210260, TGME49_212740, TGME49_217740, TGME49_220212, TGME49_229210, TGME49_232350, TGME49_242300, TGME49_242390, TGME49_254760, TGME49_259180, TGME49_268850, TGME49_269120, TGME49_269400, TGME49_278660, TGME49_284190, TGME49_294820, TGME49_297780, TGME49_299210, TGME49_310830, TGME49_318430
Phenylalanine, tyrosine and tryptophan biosynthesis	118	26	0.00680065	0.113445	0.0661479	0.778231	2.16745	TGME49_202140, TGME49_202740, TGME49_203110, TGME49_210260, TGME49_212740, TGME49_217740, TGME49_220212, TGME49_221260, TGME49_229210, TGME49_232350, TGME49_242300, TGME49_242390, TGME49_254760, TGME49_259180, TGME49_268850, TGME49_269110, TGME49_269120, TGME49_269400, TGME49_278660, TGME49_284190, TGME49_294820, TGME49_297780, TGME49_299210, TGME49_308580, TGME49_310830, TGME49_318430
Jasmonic acid biosynthesis	119	26	0.00708138	0.113445	0.0667037	0.766159	2.14988	TGME49_202140, TGME49_202740, TGME49_210260, TGME49_212740, TGME49_217740, TGME49_220212, TGME49_229210, TGME49_232350, TGME49_242300, TGME49_242390, TGME49_243800, TGME49_247500, TGME49_254760, TGME49_259180, TGME49_268850, TGME49_269120, TGME49_269400, TGME49_278660, TGME49_284190, TGME49_290600, TGME49_294820, TGME49_297780, TGME49_299210, TGME49_309752, TGME49_310830, TGME49_318430
Biosynthesis of type II polyketide products	344	62	0.00444456	0.264706	0.191773	0.464989	2.35217	TGME49_202140, TGME49_202740, TGME49_206650, TGME49_207990, TGME49_209240, TGME49_209790, TGME49_209960, TGME49_210260, TGME49_212740, TGME49_215260, TGME49_215560, TGME49_217740, TGME49_218410, TGME49_218580, TGME49_219520, TGME49_220212, TGME49_220840, TGME49_222000, TGME49_229210, TGME49_230555, TGME49_232350, TGME49_236050, TGME49_237140, TGME49_241860, TGME49_242300, TGME49_242390, TGME49_24…
Superpathway of Scopolin, Esculin & Seleno Metabolism	533	91	0.00219843	0.386555	0.296832	0.381028	2.65789	TGME49_202680, TGME49_202800, TGME49_203500, TGME49_205420, TGME49_205470, TGME49_206650, TGME49_207990, TGME49_209240, TGME49_209790, TGME49_209800, TGME49_209960, TGME49_210260, TGME49_212740, TGME49_214270, TGME49_215260, TGME49_215560, TGME49_216790, TGME49_217740, TGME49_218580, TGME49_218610, TGME49_219310, TGME49_219520, TGME49_221260, TGME49_222000, TGME49_222070, TGME49_226300, TGME49_22…

### Sheet: 10.4
Pathway	Total_Count	Sporulated_Count	p_value	proportion_in_stage	proportion_in_genome	log2FoldChange	negLog10Pvalue	Genes
L-threonine biosynthesis	2	2	0.00449396	0.0245902	0.00166759	3.88224	2.34737	TGME49_216640, TGME49_220840
Mimosine biosynthesis	2	2	0.00449396	0.0245902	0.00166759	3.88224	2.34737	TGME49_259180, TGME49_278910
Taurine biosynthesis III	3	3	0.000297762	0.0327869	0.00222346	3.88224	3.52613	TGME49_259180, TGME49_278910, TGME49_325200
toxoflavin biosynthesis	2	2	0.00449396	0.0245902	0.00166759	3.88224	2.34737	TGME49_229320, TGME49_229330
Superpathway of L-cysteine biosynthesis	5	4	9.27653e-05	0.0409836	0.00333519	3.61921	4.03261	TGME49_259180, TGME49_278910, TGME49_320730, TGME49_325200
4-oxopentanoate degradation	4	3	0.00113233	0.0327869	0.00277932	3.56031	2.94603	TGME49_232580, TGME49_260460, TGME49_273740
Homocysteine and cysteine interconversion	4	3	0.00113233	0.0327869	0.00277932	3.56031	2.94603	TGME49_259180, TGME49_278910, TGME49_325200
Hydrogen sulfide biosynthesis II (mammalian)	4	3	0.00113233	0.0327869	0.00277932	3.56031	2.94603	TGME49_259180, TGME49_278910, TGME49_325200
Polyhydroxybutanoate biosynthesis	4	3	0.00113233	0.0327869	0.00277932	3.56031	2.94603	TGME49_232580, TGME49_260460, TGME49_273740
2-methylpropene degradation	5	3	0.00269167	0.0327869	0.00333519	3.29728	2.56998	TGME49_232580, TGME49_234570, TGME49_273740
Glutaryl-CoA degradation	5	3	0.00269167	0.0327869	0.00333519	3.29728	2.56998	TGME49_232580, TGME49_234570, TGME49_273740
10-trans-heptadecenoyl-CoA degradation	6	3	0.00511953	0.0327869	0.00389105	3.07489	2.29077	TGME49_247500, TGME49_273740, TGME49_315480
2-methylcitrate cycle	6	3	0.00511953	0.0327869	0.00389105	3.07489	2.29077	TGME49_203110, TGME49_232580, TGME49_263130
9-cis, 11-trans-octadecadienoyl-CoA degradation	6	3	0.00511953	0.0327869	0.00389105	3.07489	2.29077	TGME49_247500, TGME49_273740, TGME49_315480
Methyl tert-butyl ether degradation	6	3	0.00511953	0.0327869	0.00389105	3.07489	2.29077	TGME49_232580, TGME49_234570, TGME49_273740
Phenylacetate degradation I (aerobic)	6	3	0.00511953	0.0327869	0.00389105	3.07489	2.29077	TGME49_202140, TGME49_234570, TGME49_242390
CMP phosphorylation	15	8	1.44951e-06	0.0737705	0.00889383	3.05217	5.83878	TGME49_202210, TGME49_203135, TGME49_230460, TGME49_230830, TGME49_500062, TGME49_500072, TGME49_500227, TGME49_500404
PpGpp metabolism	15	8	1.44951e-06	0.0737705	0.00889383	3.05217	5.83878	TGME49_202210, TGME49_203135, TGME49_230460, TGME49_230830, TGME49_500062, TGME49_500072, TGME49_500227, TGME49_500404
4-aminobutanoate degradation V	12	6	5.43823e-05	0.057377	0.00722624	2.98916	4.26454	TGME49_203135, TGME49_230830, TGME49_269110, TGME49_500062, TGME49_500072, TGME49_500227
Acetyl-CoA Metabolism	9	4	0.00188863	0.0409836	0.00555864	2.88224	2.72385	TGME49_219230, TGME49_232580, TGME49_260460, TGME49_273740

### Sheet: 10.5
Pathway	Total_Count	Sporulated_Count	p_value	proportion_in_stage	proportion_in_genome	log2FoldChange	negLog10Pvalue	Genes
L-threonine biosynthesis	2	2	0.0083751	0.0180723	0.00166759	3.43794	2.07701	TGME49_216640, TGME49_220840
Mimosine biosynthesis	2	2	0.0083751	0.0180723	0.00166759	3.43794	2.07701	TGME49_259180, TGME49_278910
Taurine biosynthesis III	3	3	0.000760101	0.0240964	0.00222346	3.43794	3.11913	TGME49_259180, TGME49_278910, TGME49_325200
Phenylacetate degradation I (aerobic)	6	5	3.41914e-05	0.0361446	0.00389105	3.21555	4.46608	TGME49_202140, TGME49_234570, TGME49_242390, TGME49_310830, TGME49_317705
Superpathway of L-cysteine biosynthesis	5	4	0.000318373	0.0301205	0.00333519	3.17491	3.49706	TGME49_259180, TGME49_278910, TGME49_320730, TGME49_325200
Homocysteine and cysteine interconversion	4	3	0.00283461	0.0240964	0.00277932	3.11601	2.54751	TGME49_259180, TGME49_278910, TGME49_325200
Hydrogen sulfide biosynthesis II (mammalian)	4	3	0.00283461	0.0240964	0.00277932	3.11601	2.54751	TGME49_259180, TGME49_278910, TGME49_325200
Ketone Body Metabolism	4	3	0.00283461	0.0240964	0.00277932	3.11601	2.54751	TGME49_204460, TGME49_232580, TGME49_273740
Valproate β-oxidation	11	8	5.56257e-07	0.0542169	0.00667037	3.0229	6.25472	TGME49_202140, TGME49_232580, TGME49_234570, TGME49_242390, TGME49_266270, TGME49_273740, TGME49_310830, TGME49_317705
L-ornithine biosynthesis II	6	4	0.000886735	0.0301205	0.00389105	2.95251	3.05221	TGME49_265010, TGME49_269110, TGME49_270550, TGME49_293180
2-methylpropene degradation	5	3	0.00660895	0.0240964	0.00333519	2.85298	2.17987	TGME49_232580, TGME49_234570, TGME49_273740
Glutaryl-CoA degradation	5	3	0.00660895	0.0240964	0.00333519	2.85298	2.17987	TGME49_232580, TGME49_234570, TGME49_273740
L-N-delta-acetylornithine biosynthesis	5	3	0.00660895	0.0240964	0.00333519	2.85298	2.17987	TGME49_265010, TGME49_269110, TGME49_270550
Superpathway of phenylethylamine degradation	8	5	0.000273544	0.0361446	0.00500278	2.85298	3.56297	TGME49_202140, TGME49_234570, TGME49_242390, TGME49_310830, TGME49_317705
Adipate metabolism	10	5	0.0010558	0.0361446	0.00611451	2.56347	2.97642	TGME49_202140, TGME49_234570, TGME49_242390, TGME49_310830, TGME49_317705
Ethanol degradation	13	6	0.000543097	0.0421687	0.0077821	2.43794	3.26512	TGME49_219230, TGME49_232250, TGME49_232580, TGME49_267410, TGME49_311780, TGME49_315770
L-cysteine metabolism	19	9	1.541e-05	0.060241	0.0111173	2.43794	4.8122	TGME49_259180, TGME49_264030, TGME49_269110, TGME49_278910, TGME49_310680, TGME49_320730, TGME49_325200, TGME49_500241, TGME49_500407
2,4,5-trichlorophenoxy-(acetate phenol) degradation	12	5	0.00284789	0.0361446	0.00722624	2.32246	2.54548	TGME49_205430, TGME49_266270, TGME49_267410, TGME49_315770, TGME49_500241
L-glutamate degradation	17	7	0.000425973	0.0481928	0.0100056	2.26802	3.37062	TGME49_203135, TGME49_232580, TGME49_234570, TGME49_239820, TGME49_273740, TGME49_500072, TGME49_500227
CMP phosphorylation	15	6	0.00135448	0.0421687	0.00889383	2.24529	2.86823	TGME49_202210, TGME49_203135, TGME49_230460, TGME49_500072, TGME49_500227, TGME49_500404

### Sheet: 10.6
Pathway	Total_Count	Sporulated_Count	p_value	proportion_in_stage	proportion_in_genome	log2FoldChange	negLog10Pvalue	Genes
Ketone Body Metabolism	4	4	0.00283389	0.0119904	0.00277932	2.10908	2.54762	TGME49_204460, TGME49_232580, TGME49_273740, TGME49_301120
Methyl tert-butyl ether degradation	6	5	0.00315898	0.0143885	0.00389105	1.88668	2.50045	TGME49_232580, TGME49_234570, TGME49_273740, TGME49_293810, TGME49_301120
Metabolism of xenobiotics by cytochrome P450	10	7	0.00210409	0.0191847	0.00611451	1.64964	2.67694	TGME49_213730, TGME49_222160, TGME49_240560, TGME49_285920, TGME49_306450, TGME49_311780, TGME49_315770
Ethanol degradation	13	9	0.000509774	0.0239808	0.0077821	1.62365	3.29262	TGME49_219230, TGME49_222160, TGME49_232250, TGME49_232580, TGME49_263410, TGME49_267410, TGME49_288450, TGME49_311780, TGME49_315770
Valproate β-oxidation	11	7	0.00464274	0.0191847	0.00667037	1.52411	2.33323	TGME49_232580, TGME49_234570, TGME49_242390, TGME49_273740, TGME49_301120, TGME49_310830, TGME49_317705
Drug metabolism - cytochrome P450	12	7	0.0089495	0.0191847	0.00722624	1.40864	2.0482	TGME49_213730, TGME49_222160, TGME49_240560, TGME49_279330, TGME49_285920, TGME49_311780, TGME49_315770
Choline biosynthesis I	25	12	0.00660847	0.0311751	0.0144525	1.10908	2.1799	TGME49_213680, TGME49_225550, TGME49_236570, TGME49_240560, TGME49_259690, TGME49_265000, TGME49_278740, TGME49_289930, TGME49_293830, TGME49_306540, TGME49_308580, TGME49_310680
Fatty Acid Metabolism and Salvage	61	26	0.000564684	0.0647482	0.0344636	0.909767	3.24819	TGME49_205350, TGME49_205430, TGME49_219230, TGME49_222160, TGME49_231900, TGME49_232580, TGME49_234570, TGME49_242380, TGME49_242390, TGME49_247500, TGME49_247760, TGME49_248450, TGME49_253880, TGME49_269400, TGME49_273740, TGME49_288450, TGME49_301120, TGME49_306450, TGME49_310080, TGME49_310830, TGME49_311780, TGME49_313050, TGME49_315480, TGME49_315770, TGME49_317705, TGME49_500322
Superpathway of glyoxylate cycle and fatty acid degradation	43	18	0.00548674	0.0455635	0.024458	0.897572	2.26069	TGME49_219230, TGME49_232580, TGME49_234570, TGME49_242390, TGME49_247500, TGME49_247760, TGME49_248450, TGME49_263130, TGME49_273740, TGME49_289930, TGME49_291040, TGME49_301120, TGME49_310080, TGME49_310830, TGME49_312230, TGME49_315480, TGME49_317705, TGME49_500322
Valine, leucine and isoleucine degradation	55	23	0.00174085	0.057554	0.0311284	0.886683	2.75924	TGME49_204460, TGME49_205430, TGME49_219230, TGME49_222160, TGME49_224090, TGME49_232580, TGME49_234570, TGME49_242390, TGME49_247760, TGME49_248450, TGME49_269110, TGME49_269680, TGME49_272410, TGME49_273740, TGME49_285660, TGME49_288450, TGME49_292100, TGME49_297850, TGME49_301120, TGME49_310080, TGME49_310830, TGME49_317705, TGME49_500322
Butanoate metabolism	108	39	0.00201013	0.0959233	0.0605892	0.66282	2.69678	TGME49_204460, TGME49_210230, TGME49_212740, TGME49_213680, TGME49_219230, TGME49_222160, TGME49_226010, TGME49_229140, TGME49_231920, TGME49_232580, TGME49_234570, TGME49_235680, TGME49_238200, TGME49_242300, TGME49_242390, TGME49_242600, TGME49_251600, TGME49_257480, TGME49_258160, TGME49_259180, TGME49_267800, TGME49_269000, TGME49_269110, TGME49_269400, TGME49_272410, TGME49_273740, TGME49_28…
Jasmonic acid biosynthesis	119	43	0.000996802	0.105516	0.0667037	0.661617	3.00139	TGME49_210230, TGME49_212740, TGME49_213680, TGME49_219230, TGME49_226010, TGME49_229140, TGME49_231920, TGME49_232580, TGME49_234570, TGME49_235680, TGME49_238200, TGME49_242300, TGME49_242390, TGME49_242600, TGME49_247500, TGME49_247760, TGME49_248450, TGME49_251600, TGME49_258160, TGME49_259180, TGME49_263410, TGME49_267410, TGME49_267800, TGME49_269000, TGME49_269400, TGME49_272410, TGME49_27…
Rhizocticin A and B biosynthesis	114	40	0.00271386	0.0983213	0.0639244	0.621138	2.56641	TGME49_202920, TGME49_204460, TGME49_209000, TGME49_210230, TGME49_212740, TGME49_213680, TGME49_213690, TGME49_216130, TGME49_226010, TGME49_226800, TGME49_229140, TGME49_231350, TGME49_232590, TGME49_235450, TGME49_235680, TGME49_242300, TGME49_242390, TGME49_248450, TGME49_248640, TGME49_258160, TGME49_259090, TGME49_259180, TGME49_264840, TGME49_267800, TGME49_269110, TGME49_278670, TGME49_28…
Limonene degradation IV (anaerobic)	99	34	0.00959879	0.0839329	0.0555864	0.594503	2.01778	TGME49_210230, TGME49_212740, TGME49_213680, TGME49_222160, TGME49_226010, TGME49_229140, TGME49_231920, TGME49_234570, TGME49_235680, TGME49_238200, TGME49_242300, TGME49_242390, TGME49_242600, TGME49_251600, TGME49_258160, TGME49_259180, TGME49_267800, TGME49_269000, TGME49_269400, TGME49_272410, TGME49_281620, TGME49_287510, TGME49_288450, TGME49_291040, TGME49_293810, TGME49_294200, TGME49_30…
Propanoate metabolism	127	42	0.00848638	0.103118	0.0711506	0.535341	2.07128	TGME49_213680, TGME49_219230, TGME49_222160, TGME49_224090, TGME49_225550, TGME49_231920, TGME49_232580, TGME49_234570, TGME49_236570, TGME49_238200, TGME49_240560, TGME49_242390, TGME49_242600, TGME49_247500, TGME49_251600, TGME49_257480, TGME49_259690, TGME49_263130, TGME49_269000, TGME49_269110, TGME49_269400, TGME49_270550, TGME49_272410, TGME49_278740, TGME49_281620, TGME49_285660, TGME49_28…

### Sheet: 10.7
Pathway	Total_Count	Sporulated_Count	p_value	proportion_in_stage	proportion_in_genome	log2FoldChange	negLog10Pvalue	Genes
Glycerolipid metabolism	44	6	0.00805362	0.0933333	0.0250139	1.89966	2.09401	TGME49_208040, TGME49_254330, TGME49_254880, TGME49_269300, TGME49_270910, TGME49_288450
Rutin degradation	70	8	0.00675418	0.12	0.0394664	1.60434	2.17043	TGME49_217890, TGME49_254330, TGME49_254880, TGME49_269300, TGME49_280380, TGME49_288740, TGME49_305260, TGME49_500227
indole-3-acetate activation II	70	8	0.00675418	0.12	0.0394664	1.60434	2.17043	TGME49_217890, TGME49_254330, TGME49_254880, TGME49_269300, TGME49_280380, TGME49_288740, TGME49_305260, TGME49_500227

### Sheet: 10.8
Pathway	Total_Count	Sporulated_Count	p_value	proportion_in_stage	proportion_in_genome	log2FoldChange	negLog10Pvalue	Genes
Curcumene biosynthesis	6	5	0.00531634	0.0129032	0.00389105	1.7295	2.27439	TGME49_201380, TGME49_208590, TGME49_225930, TGME49_305800, TGME49_307040
Farnesene biosynthesis	6	5	0.00531634	0.0129032	0.00389105	1.7295	2.27439	TGME49_201380, TGME49_208590, TGME49_225930, TGME49_305800, TGME49_307040
Labdenediol and sclareol biosynthesis	6	5	0.00531634	0.0129032	0.00389105	1.7295	2.27439	TGME49_201380, TGME49_208590, TGME49_225930, TGME49_305800, TGME49_307040
Monoterpene biosynthesis	6	5	0.00531634	0.0129032	0.00389105	1.7295	2.27439	TGME49_201380, TGME49_208590, TGME49_225930, TGME49_305800, TGME49_307040
Patchoulol biosynthesis	6	5	0.00531634	0.0129032	0.00389105	1.7295	2.27439	TGME49_201380, TGME49_208590, TGME49_225930, TGME49_305800, TGME49_307040
Santalene biosynthesis I	6	5	0.00531634	0.0129032	0.00389105	1.7295	2.27439	TGME49_201380, TGME49_208590, TGME49_225930, TGME49_305800, TGME49_307040
β-caryophyllene biosynthesis	6	5	0.00531634	0.0129032	0.00389105	1.7295	2.27439	TGME49_201380, TGME49_208590, TGME49_225930, TGME49_305800, TGME49_307040
Superpathway of menaquinol biosynthesis	9	7	0.00160244	0.0172043	0.00555864	1.62996	2.79522	TGME49_216020, TGME49_226400, TGME49_243800, TGME49_255670, TGME49_269430, TGME49_295690, TGME49_320150
Selenate reduction	25	13	0.00482213	0.0301075	0.0144525	1.05881	2.31676	TGME49_205470, TGME49_219130, TGME49_225060, TGME49_232410, TGME49_235970, TGME49_249270, TGME49_262380, TGME49_286420, TGME49_289180, TGME49_293870, TGME49_307980, TGME49_309730, TGME49_320570
